# History-structured forecasting of rewarded give-up behavior in a rodent metacognition task

**DOI:** 10.64898/2026.08.11.744192

**Authors:** Bin Yin, Ya-Xin Wang, Chongyi Liu, Liya Fu

**Author notes:** These authors contributed equally (Bin Yin, Ya-Xin Wang).

## Abstract

Longitudinal animal experiments generate behavior that is individual, history-dependent, and sometimes affected by ordinary procedural irregularities, yet analyses commonly reduce such records to pooled averages or synchronous trial-level explanations. We introduce history-structured forecasting as an auditable framework for determining whether an animal’s own preceding behavior carries predictive information beyond current-trial context. We applied the framework to 213,990 events from rats performing an auditory duration-discrimination task, using leakage-safe chronological forward-chaining, explicit trivial baselines, and controls that reset, exchange, or disrupt behavioral history. A transparent gradient-boosted model achieved 51.7% four-class accuracy, exceeding last-action persistence (40.9%) and prefix-derived subject-modal prediction (37.2%); decline-class AUPRC was 0.525 against a prevalence baseline of 0.303. Validation showed that the predictive advantage depended predominantly on each animal’s short-range sequential action history rather than group-level history, subject identity alone, or reward/correctness features, and strengthened on genuine choice trials. Forecasting remained informative across all 23 labeled animals, including six with recoverable records affected by incorrect training programming. These results revise the interpretation of rewarded give-up behavior while demonstrating how recoverable irregular records can be retained in transparent robustness analyses. History-structured forecasting offers a reusable open-science strategy for extracting reproducible evidence from imperfect longitudinal animal records without creating an artificially clean cohort.
