## Supplementary Data ZIP for "History-structured forecasting of rewarded give-up behavior in a rodent metacognition task": Supplementary_Data_1_dataset_audit.xlsx

### Sheet: Sheet1
subject_id	GREEN	YELLOW	ORANGE	RED	total	pct_green	pct_usable	raw+derived	raw_only	sessions_validated	n_PASS	n_PARTIAL_EDGE	n_MULTI_SESSION	n_MISMATCH	effective_accuracy_pct	n_flagged_sessions	total_anomaly_flags
B 1	28	55	0	0	83	33.7	100	28	55	28	25	3	0	0	100	5	6
B 2	27	60	0	0	87	31	100	27	60	27	23	3	1	0	100	6	7
B 3	25	55	3	0	83	30.1	96.4	28	55	28	27	1	0	0	100	9	12
B 4	22	56	5	0	83	26.5	94	27	56	27	24	2	1	0	100	10	20
BLACK 1	0	84	0	0	84	0	100	0	84							84	92
BLACK 2	0	113	0	1	114	0	99.1	28	86	28	24	4	0	0	100	13	14
BLACK 3	0	82	0	0	82	0	100	0	82							14	18
BLACK 4	0	112	4	0	116	0	96.6	28	88	56	52	4	0	0	100	116	140
BLUE 1	0	85	0	0	85	0	100	0	85							14	18
BLUE 2	0	99	11	0	110	0	90	28	82	28	25	3	0	0	100	25	44
BLUE 3	0	68	0	0	68	0	100	0	68							0	0
BLUE 4	0	110	3	0	113	0	97.3	28	85	56	50	6	0	0	100	113	130
G 1	25	56	3	0	84	29.8	96.4	28	56	28	26	2	0	0	100	8	15
G 2	24	57	3	0	84	28.6	96.4	27	57	27	22	4	1	0	100	9	14
G 3	26	56	2	0	84	31	97.6	28	56	28	25	3	0	0	100	7	8
G 4	18	57	9	0	84	21.4	89.3	27	57	28	20	3	1	4	85.7143	17	37
R 1	0	87	0	0	87	0	100	28	59	28	21	6	0	1	96.4286	5	6
R 2	0	83	0	0	83	0	100	27	56	27	22	3	1	1	96.2963	7	8
R 3	0	83	0	0	83	0	100	28	55	56	48	8	0	0	100	83	123
R 4	26	56	1	0	83	31.3	98.8	27	56	27	24	2	1	0	100	9	10
RED 1	0	84	0	0	84	0	100	0	84							15	15
RED 2	0	104	6	0	110	0	94.5	28	82	56	40	16	0	0	100	108	126
RED 3	0	74	0	1	75	0	98.7	0	75							13	14
RED 4	0	46	0	0	46	0	100	0	46							0	0
ALL_SUBJECTS	221	1822	50	2	2095	10.5	97.5	470	1625	583	498	73	6	6	99	690	877
