## Supplementary Data ZIP for "History-structured forecasting of rewarded give-up behavior in a rodent metacognition task": Supplementary_Data_2_model_comparison.xlsx

### Sheet: Data
phase	model	model_type	n_features	n_eval	action_acc	action_logloss	macro_f1	decline_AUPRC	decline_F1	decline_ECE	rt_MAE_s	notes	source	metric_name	metric_value	reproducibility_status	code_status	comparison_scope
3A	Previous action	Heuristic	1	82914	0.4284			0.4181	0.4765			View C; lag-1 copy	model_comparison			archival: original Phase-3 exploratory analysis; code not released	code not released	archival context
3A	History-only empirical rate	Heuristic		82914	0.4356	1.0686		0.5024				View C; session cumulative priors	model_comparison			archival: original Phase-3 exploratory analysis; code not released	code not released	archival context
3B	M1 Stimulus-aware LogReg	Linear	~20	52570	0.4291	1.5871	0.4099	0.4811	0.421	0.0355	1.984	core_60_40; stimulus + context features	model_comparison			archival: original Phase-3 exploratory analysis; code not released	code not released	archival context
3B	M2 LightGBM sequential	Gradient boosting	~30	52570	0.4891	1.1157	0.4872	0.4934	0.4791	0.0565	2.093	core_60_40; + lag/running features	model_comparison			archival: original Phase-3 exploratory analysis; code not released	code not released	archival context
3B	M5 EWM+history LightGBM	Gradient boosting	51	52570	0.5107	1.0997	0.5004	0.5148	0.5096	0.0431	2.103	core_60_40; Phase 3B floor model	model_comparison			archival: original Phase-3 exploratory analysis; code not released	code not released	archival context
3C-1	K=4 categorical HMM (proper)	HMM + LightGBM	51+5	52570	0.486	1.136		0.44			3.11	Train-only HMM fit; BELOW M5 floor	model_comparison			archival: original Phase-3 exploratory analysis; code not released	code not released	archival context
3C-3	B2 M5+Changepoint	Gradient boosting	64	51090	0.5145	1.0488	0.4828	0.5378	0.5395	0.0456		View C; best model pre-calibration	model_comparison			archival: original Phase-3 exploratory analysis; code not released	code not released	archival context
3C-3	M5+HMM_full+CP combined	HMM+CP+LightGBM	82	51090	0.5111	1.059	0.4814	0.532	0.535	0.0457		View C; HMM features add no value over CP alone	model_comparison			archival: original Phase-3 exploratory analysis; code not released	code not released	archival context
3D	GRU h=8 embed+CP (best)	Recurrent neural net	sequence	39237	0.5188	1.1316	0.3982	0.5331	0.4944	0.0293	7.776	Archival screening result; smaller nonmatched evaluation set; descriptive comparison only	model_comparison			archival: original Phase-3 exploratory analysis; code not released	code not released	archival context
3D	GRU h=4 embed no-CP	Recurrent neural net	sequence	39237	0.5186	1.1556	0.3986	0.517	0.4999	0.0107	7.398	Best GRU ECE; poor log loss and RT	model_comparison			archival: original Phase-3 exploratory analysis; code not released	code not released	archival context
3E	M5+CP temp-scaled (FINAL)	Gradient boosting	64	51090	0.5166	1.098	0.476	0.5247	0.4243	0.0363		Final reported action model; T=1.3474; Brier 0.1801; FRESH 2026-08-09 (was T=1.1064)	model_comparison			fresh: reproducible via released Scripts 04/05 (2026-08-09)	released	primary reproducible model
3E	Action-cond lognormal RT	Gradient boosting	64+action								1.26	Final reported RT model; RMSE=2.54s MedAE=0.59s	model_comparison			archival: original RT analysis; released Script 06 is a different population/estimand	code not released (Script 06 = different estimand)	archival context
3F	Free-running simulation (Script 07 reimplementation, exploratory)	Autoregressive sim	~75-80 rolling (not comparable to 64-feature EWM)	23 subj x 5 sims								Fresh Script 07 reimplementation (2026-08-09); exploratory (supplementary); archival Phase-3F range +16.5..+18.6 pp shown for context only	model_comparison			fresh (canonical exploratory) via Script 07	released (Script 07)	exploratory (supplementary), not a ranked benchmark
Dataset	canonical trial events											phase2a	key_results	Rows	213990	reproducible dataset provenance	released data package	dataset fact
Dataset	canonical trial events											phase2a	key_results	Columns	67	reproducible dataset provenance	released data package	dataset fact
Dataset	session summary											phase2a	key_results	Sessions	2162	reproducible dataset provenance	released data package	dataset fact
Dataset	late discrimination trials											phase2a	key_results	Rows	162304	reproducible dataset provenance	released data package	dataset fact
Dataset	Subjects											phase2a	key_results	Count	24	reproducible dataset provenance	released data package	dataset fact
Dataset	Patched sessions (repaired)											6 subjects affected	key_results	Count	74	reproducible dataset provenance	released data package	dataset fact
Dataset	Patched trials added											phase2a	key_results	Count	9844	reproducible dataset provenance	released data package	dataset fact
Phase 3A	Prev action baseline											View C	key_results	action_accuracy	0.4284	archival: original Phase-3 exploratory analysis; code not released	code not released	archival context
Phase 3A	History-only empirical											View C	key_results	action_accuracy	0.4356	archival: original Phase-3 exploratory analysis; code not released	code not released	archival context
Phase 3A	History-only empirical											View C	key_results	decline_AUPRC	0.5024	archival: original Phase-3 exploratory analysis; code not released	code not released	archival context
Phase 3B	M1 stimulus-aware LogReg											core_60_40	key_results	action_accuracy	0.4291	archival: original Phase-3 exploratory analysis; code not released	code not released	archival context
Phase 3B	M1 stimulus-aware LogReg											core_60_40	key_results	decline_AUPRC	0.4811	archival: original Phase-3 exploratory analysis; code not released	code not released	archival context
Phase 3B	M2 LightGBM sequential											core_60_40	key_results	action_accuracy	0.4891	archival: original Phase-3 exploratory analysis; code not released	code not released	archival context
Phase 3B	M2 LightGBM sequential											core_60_40	key_results	decline_AUPRC	0.4934	archival: original Phase-3 exploratory analysis; code not released	code not released	archival context
Phase 3B	M5 EWM history LightGBM											core_60_40; Phase 3B floor	key_results	action_accuracy	0.5107	archival: original Phase-3 exploratory analysis; code not released	code not released	archival context
Phase 3B	M5 EWM history LightGBM											core_60_40	key_results	action_logloss	1.0997	archival: original Phase-3 exploratory analysis; code not released	code not released	archival context
Phase 3B	M5 EWM history LightGBM											core_60_40	key_results	decline_AUPRC	0.5148	archival: original Phase-3 exploratory analysis; code not released	code not released	archival context
Phase 3B	M5 EWM history LightGBM											core_60_40	key_results	decline_F1	0.5096	archival: original Phase-3 exploratory analysis; code not released	code not released	archival context
Phase 3B	M5 EWM history LightGBM											core_60_40	key_results	decline_ECE	0.0431	archival: original Phase-3 exploratory analysis; code not released	code not released	archival context
Phase 3B	M5 EWM history LightGBM											core_60_40	key_results	rt_MAE_s	2.103	archival: original Phase-3 exploratory analysis; code not released	code not released	archival context
Phase 3B	Early history ablation											LightGBM; early features hurt	key_results	delta_decline_AUPRC	-0.046	archival: original Phase-3 exploratory analysis; code not released	code not released	archival context
Phase 3B	GLMM: decline_rate_5_z											strongest predictor	key_results	z_value	7.917	archival: original Phase-3 exploratory analysis; code not released	code not released	archival context
Phase 3B	GLMM: reward_rate_5_z											2nd strongest	key_results	z_value	-6.852	archival: original Phase-3 exploratory analysis; code not released	code not released	archival context
Phase 3B	GLMM: subject intercept SD											substantial heterogeneity	key_results	estimate	0.377	archival: original Phase-3 exploratory analysis; code not released	code not released	archival context
Phase 3B	Strategy clusters (GLMM)											Reward-sensitive; Persistent; High-decline	key_results	count	3	archival: original Phase-3 exploratory analysis; code not released	code not released	archival context
Phase 3C-1	K=4 cat-HMM (leaked)											INFLATED; train+test Viterbi	key_results	decline_AUPRC	0.629	archival: original Phase-3 exploratory analysis; code not released	code not released	archival context
Phase 3C-1	K=4 cat-HMM (proper)											train-only fit	key_results	decline_AUPRC	0.440	archival: original Phase-3 exploratory analysis; code not released	code not released	archival context
Phase 3C-1	K=4 cat-HMM (proper)											below M5 floor	key_results	action_accuracy	0.486	archival: original Phase-3 exploratory analysis; code not released	code not released	archival context
Phase 3C-1	Disengaged state dwell											near-absorbing	key_results	mean_trials	928	archival: original Phase-3 exploratory analysis; code not released	code not released	archival context
Phase 3C-2	State x Action RT variance											16.3%	key_results	eta_sq	0.163	archival: original Phase-3 exploratory analysis; code not released	code not released	archival context
Phase 3C-2	State-only RT variance											0.13%	key_results	eta_sq	0.0013	archival: original Phase-3 exploratory analysis; code not released	code not released	archival context
Phase 3C-2	State stability (ARI)											moderate	key_results	pairwise_ARI	0.542	archival: original Phase-3 exploratory analysis; code not released	code not released	archival context
Phase 3C-3	M5+Changepoint (B2)											View C; n=51090	key_results	action_accuracy	0.5145	archival: original Phase-3 exploratory analysis; code not released	code not released	archival context
Phase 3C-3	M5+Changepoint (B2)											View C; n=51090	key_results	action_logloss	1.0488	archival: original Phase-3 exploratory analysis; code not released	code not released	archival context
Phase 3C-3	M5+Changepoint (B2)											View C; n=51090	key_results	decline_AUPRC	0.5378	archival: original Phase-3 exploratory analysis; code not released	code not released	archival context
Phase 3C-3	M5+Changepoint (B2)											View C; n=51090	key_results	decline_F1	0.5395	archival: original Phase-3 exploratory analysis; code not released	code not released	archival context
Phase 3C-3	M5+Changepoint (B2)											View C; n=51090	key_results	decline_ECE	0.0456	archival: original Phase-3 exploratory analysis; code not released	code not released	archival context
Phase 3C-3	PELT changepoints											23 subjects; 5.7/subj avg	key_results	count	131	archival: original Phase-3 exploratory analysis; code not released	code not released	archival context
Phase 3C-3	Strategy reversals (HMM)											77.4% unexplained	key_results	count	702	archival: original Phase-3 exploratory analysis; code not released	code not released	archival context
Phase 3D	Best GRU (h8 embed+CP)											n=39237	key_results	action_accuracy	0.5188	archival: original Phase-3 exploratory analysis; code not released	code not released	archival context
Phase 3D	Best GRU (h8 embed+CP)											Archival screening result; smaller nonmatched evaluation set; descriptive comparison only	key_results	log_loss	1.1316	archival: original Phase-3 exploratory analysis; code not released	code not released	archival context
Phase 3D	Best GRU (h8 embed+CP)											n=39237	key_results	decline_AUPRC	0.5331	archival: original Phase-3 exploratory analysis; code not released	code not released	archival context
Phase 3D	GRU RT prediction											Archival screening result; smaller nonmatched evaluation set; descriptive comparison only	key_results	MAE_s	7.398	archival: original Phase-3 exploratory analysis; code not released	code not released	archival context
Phase 3E	M5+CP temp-scaled (FINAL)											Final reported	key_results	action_accuracy	0.5166	fresh: reproducible via released Scripts 04/05 (2026-08-09)	released	primary reproducible model
Phase 3E	M5+CP temp-scaled (FINAL)											Final reported	key_results	action_logloss	1.098	fresh: reproducible via released Scripts 04/05 (2026-08-09)	released	primary reproducible model
Phase 3E	M5+CP temp-scaled (FINAL)											Final reported	key_results	decline_AUPRC	0.5247	fresh: reproducible via released Scripts 04/05 (2026-08-09)	released	primary reproducible model
Phase 3E	M5+CP temp-scaled (FINAL)											Final reported	key_results	decline_F1	0.4243	fresh: reproducible via released Scripts 04/05 (2026-08-09)	released	primary reproducible model
Phase 3E	M5+CP temp-scaled (FINAL)											Final reported	key_results	decline_ECE	0.0363	fresh: reproducible via released Scripts 04/05 (2026-08-09)	released	primary reproducible model
Phase 3E	Temperature scaling param											fit on a pre-test validation partition	key_results	T	1.3474	fresh: reproducible via released Script 05 (2026-08-09)	released	primary reproducible model
Phase 3E	Dedicated RT model											Final reported; action-cond lognormal	key_results	MAE_s	1.26	archival: original RT analysis; released Script 06 is a different population/estimand	code not released (Script 06 = different estimand)	archival context
Phase 3E	Dedicated RT model											Final reported	key_results	RMSE_s	2.54	archival: original RT analysis; released Script 06 is a different population/estimand	code not released (Script 06 = different estimand)	archival context
Phase 3E	Dedicated RT model											Final reported	key_results	MedAE_s	0.59	archival: original RT analysis; released Script 06 is a different population/estimand	code not released (Script 06 = different estimand)	archival context
Phase 3E	Stored Phase 3E RT											phase3e_rt_model_comparison.csv	key_results	MAE_s	1.433	archival: original RT analysis; released Script 06 is a different population/estimand	code not released (Script 06 = different estimand)	archival context
Phase 3E	Stored Phase 3E RT											phase3e_rt_model_comparison.csv	key_results	RMSE_s	2.662	archival: original RT analysis; released Script 06 is a different population/estimand	code not released (Script 06 = different estimand)	archival context
Phase 3E	Stored Phase 3E RT											phase3e_rt_model_comparison.csv	key_results	MedAE_s	0.808	archival: original RT analysis; released Script 06 is a different population/estimand	code not released (Script 06 = different estimand)	archival context
Phase 3E	RT improvement vs M5											2.10s -> 1.43s	key_results	delta_MAE_pct	-31.8	archival: original RT analysis; released Script 06 is a different population/estimand	code not released (Script 06 = different estimand)	archival context
Phase 3E	c_t profile clusters											silhouette=0.226; weak structure	key_results	count	3	archival: original Phase-3 exploratory analysis; code not released	code not released	archival context
Phase 3E	Cross-context all test											n=55491	key_results	action_accuracy	0.6266	archival: original Phase-3 exploratory analysis; code not released	code not released	archival context
Phase 3E	First-day-new-context											n=4377; not weak point	key_results	action_accuracy	0.6655	archival: original Phase-3 exploratory analysis; code not released	code not released	archival context
Phase 3F	Free-running simulation (Script 07 reimplementation, exploratory)											Fresh Script 07 reimplementation (2026-08-09); exploratory (supplementary); +17.13 pp over-decline; archival Phase-3F range +16.5..+18.6 pp shown for context only	key_results	decline_bias_pp	+17.13	fresh (canonical exploratory) via Script 07	released (Script 07)	exploratory (supplementary), not a ranked benchmark
Phase 3F	Free-running simulation (Script 07 reimplementation, exploratory)											Fresh Script 07 reimplementation (2026-08-09); exploratory (supplementary); engage bias -2.32 pp	key_results	engage_bias_pp	-2.32	fresh (canonical exploratory) via Script 07	released (Script 07)	exploratory (supplementary), not a ranked benchmark
Phase 3F	Free-running simulation (Script 07 reimplementation, exploratory)											Fresh Script 07 reimplementation (2026-08-09); exploratory (supplementary); action-match rate 0.4058	key_results	action_match	0.4058	fresh (canonical exploratory) via Script 07	released (Script 07)	exploratory (supplementary), not a ranked benchmark
Phase 3F	Free-running simulation (Script 07 reimplementation, exploratory)											Fresh Script 07 reimplementation (2026-08-09); exploratory (supplementary); 0/115 collapses	key_results	collapses	0/115	fresh (canonical exploratory) via Script 07	released (Script 07)	exploratory (supplementary), not a ranked benchmark
Phase 3F	Session drift correlation											p<0.001; exploratory (archived Phase 3F)	key_results	r(pos,bias)	0.467	archival: original Phase-3F exploratory analysis; not regenerated by Script 07; code not released	code not released	archival context
Phase 3F	Early test decline bias											session_position<=0.25; exploratory (archived Phase 3F)	key_results	pp	+8.1	archival: original Phase-3F exploratory analysis; not regenerated by Script 07; code not released	code not released	archival context
Phase 3F	Late test decline bias											session_position>=0.75; exploratory (archived Phase 3F)	key_results	pp	+30.9	archival: original Phase-3F exploratory analysis; not regenerated by Script 07; code not released	code not released	archival context
Phase 3F	Post-gap decline bias											gap>=5d; exploratory (archived Phase 3F)	key_results	pp	+3.6	archival: original Phase-3F exploratory analysis; not regenerated by Script 07; code not released	code not released	archival context
Phase 3F	Non-postgap decline bias											regular sessions; exploratory (archived Phase 3F)	key_results	pp	+22.4	archival: original Phase-3F exploratory analysis; not regenerated by Script 07; code not released	code not released	archival context
Phase 3F	Sim reliability HIGH											BLACK 1, BLACK 2; exploratory (archived Phase 3F)	key_results	count	2/23	archival: original Phase-3F exploratory analysis; not regenerated by Script 07; code not released	code not released	archival context
Phase 3F	Sim reliability MEDIUM												key_results	count	4/23	archival: original Phase-3F exploratory analysis; not regenerated by Script 07; code not released	code not released	archival context
Phase 3F	Sim reliability LOW												key_results	count	17/23	archival: original Phase-3F exploratory analysis; not regenerated by Script 07; code not released	code not released	archival context
Phase 3F	win_stay_rate vs bias											not FDR-significant; n=23; exploratory (archived Phase 3F)	key_results	r	+0.483	archival: original Phase-3F exploratory analysis; not regenerated by Script 07; code not released	code not released	archival context
Phase 3E	M5+CP temp-scaled (FINAL)											Final reported; fresh 2026-08-09	key_results	macro_f1	0.476	fresh: reproducible via released Scripts 04/05 (2026-08-09)	released	primary reproducible model
Phase 3E	M5+CP temp-scaled (FINAL)											Final reported; fresh 2026-08-09	key_results	decline_Brier	0.1801	fresh: reproducible via released Scripts 04/05 (2026-08-09)	released	primary reproducible model
