## Supplementary Data ZIP for "History-structured forecasting of rewarded give-up behavior in a rodent metacognition task": Supplementary_Data_3_subject_forecasts.xlsx

### Sheet: Sheet1
subject_id	n_test	n_sessions	tf_action_acc	tf_logloss	tf_decline_auprc	tf_decline_ece	tf_rt_mae	tf_rt_mae_e3e	tf_rt_rmse_e3e	true_decline_rate	sim_decline_rate	decline_bias	true_engage_rate	sim_engage_rate	engage_bias	action_match_rate	simulation_reliability_forecast	ct_cluster	strategy_label	n_postgap_sessions	postgap_decline_bias	first_day_n	first_day_mean_acc	first_day_mean_logloss	first_day_mean_decline_auprc	first_day_n_paradigms	caveats_final	transition_rate	context_adaptation_speed	win_stay_rate	lose_shift_rate	gap_sensitivity	simulation_reliability_ct	caveats
B 1	2943	26	0.6809	0.6852	0.9225	0.1301	1.572	1.7515	3.5198	0.3554	0.5515	0.1961	0.6439	0.4417	-0.2022	0.5425	MEDIUM	0	High-Decline / Accuracy-Insensitive	1	0.0182	219	0.639394	0.695492	0.903485	2	none	0.567939	0.2	0.631143	0.370219	0.127435	MEDIUM	none
B 2	3163	27	0.5643	1.1916	0.7627	0.2019	1.792	1.66314	2.98517	0.3218	0.6014	0.2796	0.5077	0.3921	-0.1156	0.4494	LOW	1	High-Decline / Accuracy-Insensitive	1	-0.0508	243	0.806911	0.516897	0.976852	2	high_decline_bias; low_sim_reliability; high_decline_bias(0.28)	0.525927	0.4	0.592496	0.385147	0.0197044	LOW	unstable_reinforcement_cluster; low_sim_reliability
B 3	2975	26	0.7412	0.6478	0.9872	0.1511	0.871	1.25315	2.10282	0.2511	0.5111	0.2601	0.7462	0.4816	-0.2646	0.5134	LOW	0	Persistent / Reward-Resistant	1	0.1515	252	0.650217	0.629395	0.98987	2	high_decline_bias; low_sim_reliability; high_decline_bias(0.26)	0.582539	0.1	0.542084	0.415714	0.215533	LOW	low_sim_reliability
B 4	2856	26	0.549	1.1749	0.767	0.2193	1.338	1.58035	2.50077	0.2588	0.6039	0.3451	0.5753	0.3908	-0.1845	0.3845	LOW	1	High-Decline / Accuracy-Insensitive	1	0.0508	240	0.72316	0.595554	0.916944	2	high_decline_bias; low_sim_reliability; high_decline_bias(0.35)	0.504709	0.2	0.727575	0.319026	0.0942746	LOW	unstable_reinforcement_cluster; low_sim_reliability; high_win_stay
BLACK 1	1365	12	0.7209	0.5639	0.9966	0.0859	1.008	0.901301	1.76473	0.2095	0.2474	0.0379	0.7905	0.7389	-0.0515	0.568	HIGH	0	not_modeled	0		118	0.415254	1.06303	0.928769	1	none	0.513806	0.07	0.604627	0.275862	0.508146	HIGH	none
BLACK 2	2418	20	0.7767	0.5713	0.9631	0.0389	1.049	1.24977	2.14761	0.4132	0.4511	0.0379	0.5868	0.5415	-0.0454	0.6022	HIGH	2	Persistent / Reward-Resistant	0		119	0.663866	0.566067	0.981373	1	none	0.57923	0.15	0.521056	0.495726	0.179371	HIGH	high_lose_shift
BLACK 3	788	8	0.5571	0.8661	0.4726	0.0672	1.228			0.2348	0.2225	-0.0123	0.2081	0.7191	0.511	0.1552	LOW	2	not_modeled	0		121	0.289256	1.25266	0.335994	1	high_omit_bias; short_test_set; very_low_match_rate; low_sim_reliability; no_rt_prediction	0.604147	0	0.532143	0.367089	0.218542	LOW	low_sim_reliability; no_context_adaptation_observed
BLACK 4	2683	23	0.5337	0.8029	0.9322	0.1987	1.269	1.49775	2.71786	0.3373	0.589	0.2517	0.6597	0.4048	-0.2549	0.4781	LOW	0	Reward-Sensitive Engager	0		229	0.723586	0.671465	0.944394	2	high_decline_bias; low_sim_reliability; high_decline_bias(0.25)	0.615798	0.15	0.571429	0.435484	0.109064	LOW	low_sim_reliability
BLUE 1	836	8	0.6914	0.7299	0.3109	0.0466	1.023			0.1328	0.2061	0.0734	0.1567	0.7157	0.559	0.1447	LOW	2	not_modeled	0		121	0.330579	1.20401	0.382867	1	high_omit_bias; short_test_set; very_low_match_rate; low_sim_reliability; no_rt_prediction	0.532647	0.1	0.52568	0.304348	0.201791	LOW	low_sim_reliability
BLUE 2	2327	20	0.8156	0.5363	0.9917	0.0812	0.822	1.45578	2.57966	0.2338	0.3534	0.1196	0.7654	0.6374	-0.1279	0.5929	MEDIUM	2	Persistent / Reward-Resistant	0		229	0.777473	0.547569	1	2	none	0.617384	0.05	0.504104	0.395445	0.0757446	MEDIUM	none
BLUE 3	773	8	0.6223	0.8257	0.4524	0.0556	1.918			0.2135	0.2221	0.0086	0.2264	0.7081	0.4817	0.1751	LOW	2	not_modeled	0		117	0.367521	1.16212	0.544132	1	high_omit_bias; short_test_set; very_low_match_rate; low_sim_reliability; no_rt_prediction	0.606234	0.1	0.531313	0.294118	0.306219	LOW	low_sim_reliability
BLUE 4	2400	22	0.5363	0.8051	0.9537	0.1823	1.267	1.50958	2.6082	0.3629	0.5732	0.2103	0.635	0.419	-0.216	0.4882	LOW	0	Reward-Sensitive Engager	0		230	0.617533	0.767432	0.931151	2	low_sim_reliability	0.56529	0.3	0.572234	0.417709	0.320231	LOW	low_sim_reliability
G 1	2896	26	0.5449	1.1737	0.7823	0.196	1.482	1.67578	3.3528	0.2966	0.5864	0.2898	0.5459	0.4085	-0.1374	0.4109	LOW	1	High-Decline / Accuracy-Insensitive	1	0.08	242	0.826434	0.510185	0.948884	2	high_decline_bias; low_sim_reliability; high_decline_bias(0.29)	0.525777	0	0.583117	0.431239	0.0864046	LOW	unstable_reinforcement_cluster; low_sim_reliability; no_context_adaptation_observed
G 2	2951	26	0.5286	1.2424	0.7536	0.2018	1.746	1.76908	3.1476	0.2904	0.5812	0.2907	0.5524	0.4127	-0.1396	0.4272	LOW	1	High-Decline / Accuracy-Insensitive	1	-0.0085	237	0.797497	0.452949	0.969545	2	high_decline_bias; low_sim_reliability; high_decline_bias(0.29)	0.56104	0	0.577465	0.4288	0.121693	LOW	unstable_reinforcement_cluster; low_sim_reliability; no_context_adaptation_observed
G 3	3070	26	0.4997	1.2882	0.7557	0.212	1.458	1.44531	2.7557	0.2713	0.558	0.2866	0.5397	0.4363	-0.1035	0.4191	LOW	1	High-Decline / Accuracy-Insensitive	1	-0.0661	244	0.839919	0.440444	0.954044	2	high_decline_bias; low_sim_reliability; high_decline_bias(0.29)	0.559386	0.1	0.542766	0.446121	0.0517857	LOW	unstable_reinforcement_cluster; low_sim_reliability
G 4	3081	27	0.5089	1.2742	0.7478	0.2313	1.665	1.68565	2.97853	0.2652	0.6208	0.3556	0.5631	0.3741	-0.189	0.424	LOW	1	High-Decline / Accuracy-Insensitive	1	-0.0517	241	0.825413	0.486304	0.948704	2	high_decline_bias; low_sim_reliability; high_decline_bias(0.36)	0.531379	0	0.649297	0.366483	0.0532213	LOW	unstable_reinforcement_cluster; low_sim_reliability; no_context_adaptation_observed
R 1	3165	26	0.6935	0.6573	0.941	0.1285	0.961	1.07556	1.86717	0.3065	0.5643	0.2578	0.6935	0.4301	-0.2634	0.4915	LOW	0	Persistent / Reward-Resistant	1	0.0945	237	0.576321	0.753499	0.957616	2	high_decline_bias; low_sim_reliability; high_decline_bias(0.26)	0.59947	0.1	0.535305	0.380952	0.532634	LOW	low_sim_reliability
R 2	3097	26	0.6913	0.7234	0.9306	0.0951	1.102	1.18397	2.09609	0.3723	0.5474	0.1751	0.6125	0.446	-0.1665	0.5484	MEDIUM	0	Persistent / Reward-Resistant	1	0.127	238	0.705882	0.630813	0.925457	2	none	0.594172	0.4	0.548869	0.401869	0.255319	MEDIUM	none
R 3	4030	30	0.5782	0.7898	0.9178	0.1733	1.071	1.04787	1.76807	0.2504	0.4434	0.1931	0.7486	0.5373	-0.2113	0.4475	MEDIUM	1	Reward-Sensitive Engager	0							no_first_day_data	0.464243	0.09	0.73467	0.479401	0	MEDIUM	unstable_reinforcement_cluster; high_win_stay; high_lose_shift
R 4	3144	26	0.6791	0.7078	0.9833	0.1508	0.834	0.962718	1.78374	0.2344	0.5145	0.2801	0.7573	0.4791	-0.2782	0.4827	LOW	0	Persistent / Reward-Resistant	1	0.048	239	0.76166	0.541673	0.992859	2	high_decline_bias; low_sim_reliability; high_decline_bias(0.28)	0.597935	0.2	0.532807	0.439394	0.435065	LOW	low_sim_reliability
RED 1	796	8	0.6407	0.7444	0.4279	0.025	0.892			0.147	0.2018	0.0549	0.2161	0.6964	0.4803	0.1595	LOW	2	not_modeled	0		119	0.361345	1.17116	0.343799	1	high_omit_bias; short_test_set; very_low_match_rate; low_sim_reliability; no_rt_prediction	0.579744	0.4	0.507463	0.302632	0.153595	LOW	low_sim_reliability
RED 2	2398	22	0.7919	0.6043	0.9681	0.1534	1.157	1.86933	3.63186	0.2656	0.4974	0.2317	0.7302	0.4956	-0.2346	0.5078	LOW	0	Reward-Sensitive Engager	0		221	0.635881	0.772969	0.967774	2	low_sim_reliability	0.560949	0.25	0.607469	0.278125	0.155072	LOW	low_sim_reliability
RED 3	671	7	0.5768	0.944	0.3629	0.0221	0.926			0.149	0.1962	0.0472	0.2832	0.7238	0.4406	0.226	LOW	2	not_modeled	0		121	0.380165	1.26636	0.350169	1	high_omit_bias; short_test_set; very_low_match_rate; low_sim_reliability; no_rt_prediction	0.603331	0	0.518272	0.359551	0	LOW	low_sim_reliability; no_context_adaptation_observed
