## Supplementary Data ZIP for "History-structured forecasting of rewarded give-up behavior in a rodent metacognition task": Supplementary_Data_4_reproducibility_manifest.xlsx

### Sheet: Sheet1
file_path	row_count	role	notes
data_package/frozen_datasets/canonical_trial_event_dataset.parquet	213990.0	Primary frozen dataset	All trial events, 24 subjects
data_package/frozen_datasets/canonical_session_summary.csv	2162.0	Session-level summary	Per-session aggregates
data_package/frozen_datasets/late_discrimination_trial_dataset.csv	162304.0	Late-discrimination subset	Modeling-ready subset for M5+CP training
data_package/frozen_datasets/early_phase_history_features.csv	103.0	Early history features	Subject-level pretraining summary statistics
data_package/frozen_datasets/modeling_views/view_all_subjects_full_history_flagged.parquet	2162.0	Modeling view	Sensitivity/ablation view: view_all_subjects_full_history_flagged.parquet
data_package/frozen_datasets/modeling_views/view_core_full_history_for_c_t.parquet	1509.0	Modeling view	Sensitivity/ablation view: view_core_full_history_for_c_t.parquet
data_package/frozen_datasets/modeling_views/view_core_late_discrimination_high_confidence.parquet	942.0	Modeling view	Sensitivity/ablation view: view_core_late_discrimination_high_confidence.parquet
data_package/frozen_datasets/modeling_views/view_include_unscheduled_sensitivity.parquet	2162.0	Modeling view	Sensitivity/ablation view: view_include_unscheduled_sensitivity.parquet
data_package/frozen_datasets/modeling_views/view_no_unscheduled_sensitivity.parquet	1938.0	Modeling view	Sensitivity/ablation view: view_no_unscheduled_sensitivity.parquet
data_package/frozen_datasets/modeling_views/view_patch_excluded_sensitivity.parquet	2088.0	Modeling view	Sensitivity/ablation view: view_patch_excluded_sensitivity.parquet
data_package/model_outputs/phase3a/phase3a_baseline_results.csv	111.0	Baseline model results	All baseline models evaluated on View C
data_package/model_outputs/phase3a/phase3a_split_plan.csv	539.0	Train/test split specification	Chronological 60/40 per subject
data_package/model_outputs/phase3b/phase3b_subject_effects.csv	17.0	GLMM subject effects	Per-subject random effects and strategy cluster labels
data_package/model_outputs/phase3b/phase3b_subject_strategy_profile_preliminary.csv	3.0	Strategy cluster profiles	k=3 cluster centroids from GLMM
data_package/model_outputs/phase3c1/phase3c1_glm_hmm_results.csv	5.0	GLM-HMM model selection	K=2-6 states, BIC/AIC comparison
data_package/model_outputs/phase3c2/phase3c2_model_ladder_results.csv	7.0	GLM-HMM model ladder	Extended model comparison
data_package/model_outputs/phase3c3/phase3c3_subject_structuring_state_profiles.csv	23.0	Subject HMM state profiles	4-state behavioral structuring per subject
data_package/model_outputs/phase3d1b/phase3d1b_early_history_ablation_full.csv	9.0	Early history ablation (GRU)	GRU h0 initialization experiments
data_package/model_outputs/phase3d1b/phase3d1b_changepoint_input_ablation_full.csv	5.0	Changepoint input ablation (GRU)	GRU changepoint feature experiments
data_package/model_outputs/phase3e/phase3e1_calibration_results.csv	4.0	Calibration comparison	Temperature scaling vs Platt vs isotonic
data_package/model_outputs/phase3e/phase3e1_feature_parsimony_results.csv	9.0	Feature ablation results	Full M5+CP vs reduced configurations
data_package/model_outputs/phase3e/phase3e_model_ablation.csv	4.0	Model ablation on choice trials	Full vs no-CP vs no-subject vs reduced
data_package/model_outputs/phase3e/phase3e_cross_context_results.csv	17.0	Cross-context evaluation	Performance by paradigm, gap, temporal position
data_package/model_outputs/phase3e/phase3e_first_day_new_context.csv	37.0	First-day-new-context evaluation	Per-subject-paradigm first-day performance
data_package/model_outputs/phase3e/phase3e_rt_model_comparison.csv	4.0	RT model comparison	Quantile vs lognormal vs mixture vs baseline
data_package/model_outputs/phase3e/phase3e_per_subject_rt.csv	24.0	Per-subject RT evaluation	Teacher-forced RT MAE per subject
data_package/model_outputs/phase3e/phase3e2_subject_ct_profiles.csv	23.0	Subject c_t profiles (full)	13 c_t features + cluster assignment
data_package/model_outputs/phase3e/phase3e2_ct_stability_analysis.csv	138.0	c_t stability across thirds	Per-subject per-feature stability metrics
data_package/model_outputs/phase3e/phase3e_per_subject_packages.csv	24.0	Phase 3E per-subject packages	Teacher-forced metrics per subject
data_package/model_outputs/phase3e/phase3e3_free_running_simulation_results.csv	115.0	Free-running simulation results (pre-correction)	Phase 3E uncorrected simulation
data_package/model_outputs/phase3e/phase3e3_collapse_diagnostics.csv	23.0	Collapse diagnostics (pre-correction)	Phase 3E simulation collapse checks
data_package/model_outputs/phase3f/phase3f_corrected_free_running_simulation_results.csv	115.0	Corrected free-running simulation	Phase 3F reward-corrected simulation (reference outputs)
data_package/model_outputs/phase3f/phase3f_collapse_diagnostics.csv	23.0	Collapse diagnostics (corrected)	Phase 3F simulation collapse checks
data_package/model_outputs/phase3f/phase3f_drift_analysis.csv	115.0	Session drift analysis	Quintile-level bias progression
data_package/model_outputs/phase3f/phase3f_session_drift.csv	476.0	Per-session drift	Within-session and across-session drift
data_package/model_outputs/phase3f/phase3f_postgap_analysis.csv	476.0	Post-gap analysis	Bias reduction after extended gaps
data_package/model_outputs/phase3f/phase3f_ct_validation.csv	20.0	c_t validation against simulation	Correlation of c_t features with simulation bias
data_package/model_outputs/phase3f/phase3f_per_subject_packages.csv	23.0	Phase 3F per-subject packages (reference outputs)	Final consolidated subject-level metrics
data_package/model_outputs/phase3f/phase3f_reward_rule_table.csv	55.0	Reward rule table	Task reward structure specification
data_package/model_outputs/phase3f/phase3f_old_vs_corrected_simulation_comparison.csv	23.0	Old vs corrected simulation	Pre/post reward fix comparison
data_package/model_outputs/phase3f/phase3f_simulation_variant_comparison.csv	69.0	Simulation variant comparison	Corrected vs buggy vs always-reward
data_package/model_outputs/phase3f/phase3f_rt_simulation_comparison.csv	82.0	RT simulation comparison	Per-subject per-action RT: sim vs observed
data_package/model_outputs/phase3g/final_ct_profile_table.csv	23.0	Final c_t profile table	Deliverable 5: non-tautological c_t features + reliability
data_package/model_outputs/phase3g/final_per_subject_forecast_summary.csv	23.0	Final per-subject forecast summary	Deliverable 6: teacher-forced + simulation + RT + context
data_package/model_outputs/phase3g/figures_manifest.md	86.0	Figures manifest	Deliverable 7: figures A-J descriptions
data_package/model_outputs/phase3g/final_limitations_and_claims.md	31.0	Limitations and claims	Deliverable 8: allowed vs disallowed claims
data_package/model_outputs/phase3g/phase3g_final_recommendation.md	20.0	Final recommendation	Deliverable 9: manuscript vs supplementary vs future
data_package/model_outputs/phase3g/reproducibility_package_manifest.csv	57.0	This manifest	Deliverable 10: all files with paths, rows, roles
data_package/model_outputs/phase3a/phase3a_data_leakage_check.md	52.0	Data leakage audit	phase3a leakage check
data_package/model_outputs/phase3b/phase3b_data_leakage_check.md	67.0	Data leakage audit	phase3b leakage check
data_package/model_outputs/phase3e/phase3e_data_leakage_check.md	104.0	Data leakage audit	phase3e leakage check
data_package/model_outputs/phase3f/phase3f_data_leakage_check.md	77.0	Data leakage audit	phase3f leakage check
data_package/figure_source_data/phase2a_figures		Figure directory	6 PNG files
data_package/figure_source_data/phase3a_figures		Figure directory	3 PNG files
data_package/figure_source_data/phase3b_figures		Figure directory	5 PNG files
data_package/figure_source_data/phase3e1_reliability_diagrams		Figure directory	5 PNG files
data_package/figure_source_data/phase3e3_simulation_figures		Figure directory	7 PNG files
data_package/structuring_cause_validation/structuring_cause_validation_report.md		Structuring-cause validation report	Main validation report for 8-model taxonomy
data_package/structuring_cause_validation/structuring_cause_model_comparison.csv	9.0	Structuring-cause model comparison	Eight definitions (A-H) plus depth-matched D(reset) aggregate metrics
data_package/structuring_cause_validation/per_subject_individual_history_advantage.csv	17.0	Per-subject individual-history advantage	Per-subject deltas for A-H and E-vs-D contrasts
data_package/structuring_cause_validation/diachronic_order_control_results.csv	68.0	Diachronic-order control results	Per-subject metrics for D(reset), F, G, and H
data_package/structuring_cause_validation/group_vs_individual_history_results.csv	24.0	Group vs individual history results	All current paired contrasts: eight comparisons by three metrics
data_package/figure_source_data/structuring_cause/structuring_cause_validation_main.png		Figure source	Main Figure 3 (structuring-cause validation panel)
data_package/figure_source_data/structuring_cause/per_subject_advantage_forest.png		Figure source	Figure S7 source (per-subject advantage forest plot)
data_package/figure_source_data/structuring_cause/diachronic_order_heatmap.png		Figure source	Figure S8 source (diachronic-order control heatmap)
