## Supplementary Data ZIP for "History-structured forecasting of rewarded give-up behavior in a rodent metacognition task": Supplementary_Data_5_structuring_cause_validation.xlsx

### Sheet: Data
section	model	action_acc	log_loss	macro_f1	decline_auprc	decline_f1	decline_ece	decline_brier	temperature	n_features	panel	provenance	subject_id	comparison	metric	mean_diff	ci_lower	ci_upper	wilcoxon_stat	wilcoxon_p	n_model1_better	n_model2_better	description	test_name	n_subjects	ci_method
aggregate_model_comparison	A: Triggering-only	0.553846	1.06023	0.42745	0.683654	0.72795	0.0922402	0.129971	1.71105	5	information_ladder	Script 11 v2 (2026-08-09, lightgbm==4.6.0); full-stream A-E, role-reset controls; 17 core test subjects
aggregate_model_comparison	B: Group-history	0.52386	1.07637	0.403772	0.67485	0.592625	0.0954179	0.14852	1.85355	7	information_ladder	Script 11 v2 (2026-08-09, lightgbm==4.6.0); full-stream A-E, role-reset controls; 17 core test subjects
aggregate_model_comparison	C: Subject-static	0.647994	1.14695	0.50175	0.703038	0.73096	0.0741346	0.123934	1.29226	6	information_ladder	Script 11 v2 (2026-08-09, lightgbm==4.6.0); full-stream A-E, role-reset controls; 17 core test subjects
aggregate_model_comparison	D: Individual-history	0.668311	0.894351	0.551086	0.898181	0.802677	0.0530439	0.0956777	1.1223	59	information_ladder	Script 11 v2 (2026-08-09, lightgbm==4.6.0); full-stream A-E, role-reset controls; 17 core test subjects
aggregate_model_comparison	E: M5+CP full	0.675925	0.893305	0.559748	0.90621	0.817565	0.0526415	0.0922221	1.09312	67	information_ladder	Script 11 v2 (2026-08-09, lightgbm==4.6.0); full-stream A-E, role-reset controls; 17 core test subjects
aggregate_model_comparison	D(reset): Chronological	0.665805	0.842779	0.521328	0.906024	0.802044	0.0579464	0.0974543	1.21793	59	order_ownership_controls	Script 11 v2 (2026-08-09, lightgbm==4.6.0); full-stream A-E, role-reset controls; 17 core test subjects
aggregate_model_comparison	F: Time-scrambled	0.612566	1.11421	0.473665	0.772971	0.727117	0.0945753	0.130362	1.21731	59	order_ownership_controls	Script 11 v2 (2026-08-09, lightgbm==4.6.0); full-stream A-E, role-reset controls; 17 core test subjects
aggregate_model_comparison	G: Session-shuffled	0.6523	0.937302	0.50788	0.859988	0.788173	0.0593005	0.102471	1.14363	59	order_ownership_controls	Script 11 v2 (2026-08-09, lightgbm==4.6.0); full-stream A-E, role-reset controls; 17 core test subjects
aggregate_model_comparison	H: Cross-subject swap	0.604032	1.12592	0.468499	0.716385	0.727545	0.0797011	0.126479	1.47484	59	order_ownership_controls	Script 11 v2 (2026-08-09, lightgbm==4.6.0); full-stream A-E, role-reset controls; 17 core test subjects
per_subject_metrics	A: Triggering-only	0.381503	1.05704		0.843926							Script 11 v2 (2026-08-09, lightgbm==4.6.0); full-stream A-E, role-reset controls; 17 core test subjects	B 1
per_subject_metrics	A: Triggering-only	0.467133	1.56621		0.481409							Script 11 v2 (2026-08-09, lightgbm==4.6.0); full-stream A-E, role-reset controls; 17 core test subjects	B 2
per_subject_metrics	A: Triggering-only	0.493053	0.808985		0.98931							Script 11 v2 (2026-08-09, lightgbm==4.6.0); full-stream A-E, role-reset controls; 17 core test subjects	B 3
per_subject_metrics	A: Triggering-only	0.359396	1.56075		0.444008							Script 11 v2 (2026-08-09, lightgbm==4.6.0); full-stream A-E, role-reset controls; 17 core test subjects	B 4
per_subject_metrics	A: Triggering-only	0.676389	0.818042		0.889608							Script 11 v2 (2026-08-09, lightgbm==4.6.0); full-stream A-E, role-reset controls; 17 core test subjects	BLACK 2
per_subject_metrics	A: Triggering-only	0.781695	0.684408		0.894325							Script 11 v2 (2026-08-09, lightgbm==4.6.0); full-stream A-E, role-reset controls; 17 core test subjects	BLACK 4
per_subject_metrics	A: Triggering-only	0.797849	0.58348		0.998737							Script 11 v2 (2026-08-09, lightgbm==4.6.0); full-stream A-E, role-reset controls; 17 core test subjects	BLUE 2
per_subject_metrics	A: Triggering-only	0.679523	0.805435		0.877231							Script 11 v2 (2026-08-09, lightgbm==4.6.0); full-stream A-E, role-reset controls; 17 core test subjects	BLUE 4
per_subject_metrics	A: Triggering-only	0.360372	1.56909		0.495068							Script 11 v2 (2026-08-09, lightgbm==4.6.0); full-stream A-E, role-reset controls; 17 core test subjects	G 1
per_subject_metrics	A: Triggering-only	0.47329	1.49298		0.471837							Script 11 v2 (2026-08-09, lightgbm==4.6.0); full-stream A-E, role-reset controls; 17 core test subjects	G 2
per_subject_metrics	A: Triggering-only	0.331556	1.62398		0.454373							Script 11 v2 (2026-08-09, lightgbm==4.6.0); full-stream A-E, role-reset controls; 17 core test subjects	G 3
per_subject_metrics	A: Triggering-only	0.561705	1.36826		0.470993							Script 11 v2 (2026-08-09, lightgbm==4.6.0); full-stream A-E, role-reset controls; 17 core test subjects	G 4
per_subject_metrics	A: Triggering-only	0.376671	0.958955		0.925598							Script 11 v2 (2026-08-09, lightgbm==4.6.0); full-stream A-E, role-reset controls; 17 core test subjects	R 1
per_subject_metrics	A: Triggering-only	0.714686	0.79459		0.855604							Script 11 v2 (2026-08-09, lightgbm==4.6.0); full-stream A-E, role-reset controls; 17 core test subjects	R 2
per_subject_metrics	A: Triggering-only	0.465723	0.913237		0.879744							Script 11 v2 (2026-08-09, lightgbm==4.6.0); full-stream A-E, role-reset controls; 17 core test subjects	R 3
per_subject_metrics	A: Triggering-only	0.842476	0.566311		0.96103							Script 11 v2 (2026-08-09, lightgbm==4.6.0); full-stream A-E, role-reset controls; 17 core test subjects	R 4
per_subject_metrics	A: Triggering-only	0.853211	0.567209		0.952281							Script 11 v2 (2026-08-09, lightgbm==4.6.0); full-stream A-E, role-reset controls; 17 core test subjects	RED 2
per_subject_metrics	B: Group-history	0.381503	0.970636		0.84024							Script 11 v2 (2026-08-09, lightgbm==4.6.0); full-stream A-E, role-reset controls; 17 core test subjects	B 1
per_subject_metrics	B: Group-history	0.467133	1.53421		0.470905							Script 11 v2 (2026-08-09, lightgbm==4.6.0); full-stream A-E, role-reset controls; 17 core test subjects	B 2
per_subject_metrics	B: Group-history	0.493053	0.777512		0.9889							Script 11 v2 (2026-08-09, lightgbm==4.6.0); full-stream A-E, role-reset controls; 17 core test subjects	B 3
per_subject_metrics	B: Group-history	0.359396	1.48835		0.436436							Script 11 v2 (2026-08-09, lightgbm==4.6.0); full-stream A-E, role-reset controls; 17 core test subjects	B 4
per_subject_metrics	B: Group-history	0.676389	0.78192		0.882882							Script 11 v2 (2026-08-09, lightgbm==4.6.0); full-stream A-E, role-reset controls; 17 core test subjects	BLACK 2
per_subject_metrics	B: Group-history	0.634615	0.925526		0.892615							Script 11 v2 (2026-08-09, lightgbm==4.6.0); full-stream A-E, role-reset controls; 17 core test subjects	BLACK 4
per_subject_metrics	B: Group-history	0.797849	0.585645		0.998691							Script 11 v2 (2026-08-09, lightgbm==4.6.0); full-stream A-E, role-reset controls; 17 core test subjects	BLUE 2
per_subject_metrics	B: Group-history	0.532406	1.01922		0.870647							Script 11 v2 (2026-08-09, lightgbm==4.6.0); full-stream A-E, role-reset controls; 17 core test subjects	BLUE 4
per_subject_metrics	B: Group-history	0.360372	1.50852		0.480547							Script 11 v2 (2026-08-09, lightgbm==4.6.0); full-stream A-E, role-reset controls; 17 core test subjects	G 1
per_subject_metrics	B: Group-history	0.47329	1.4497		0.468361							Script 11 v2 (2026-08-09, lightgbm==4.6.0); full-stream A-E, role-reset controls; 17 core test subjects	G 2
per_subject_metrics	B: Group-history	0.331556	1.584		0.448831							Script 11 v2 (2026-08-09, lightgbm==4.6.0); full-stream A-E, role-reset controls; 17 core test subjects	G 3
per_subject_metrics	B: Group-history	0.561705	1.35966		0.465192							Script 11 v2 (2026-08-09, lightgbm==4.6.0); full-stream A-E, role-reset controls; 17 core test subjects	G 4
per_subject_metrics	B: Group-history	0.376671	0.886419		0.925234							Script 11 v2 (2026-08-09, lightgbm==4.6.0); full-stream A-E, role-reset controls; 17 core test subjects	R 1
per_subject_metrics	B: Group-history	0.714686	0.782899		0.825411							Script 11 v2 (2026-08-09, lightgbm==4.6.0); full-stream A-E, role-reset controls; 17 core test subjects	R 2
per_subject_metrics	B: Group-history	0.36314	1.01698		0.873145							Script 11 v2 (2026-08-09, lightgbm==4.6.0); full-stream A-E, role-reset controls; 17 core test subjects	R 3
per_subject_metrics	B: Group-history	0.842476	0.584058		0.93675							Script 11 v2 (2026-08-09, lightgbm==4.6.0); full-stream A-E, role-reset controls; 17 core test subjects	R 4
per_subject_metrics	B: Group-history	0.713094	0.833611		0.946425							Script 11 v2 (2026-08-09, lightgbm==4.6.0); full-stream A-E, role-reset controls; 17 core test subjects	RED 2
per_subject_metrics	C: Subject-static	0.730704	0.608082		0.899188							Script 11 v2 (2026-08-09, lightgbm==4.6.0); full-stream A-E, role-reset controls; 17 core test subjects	B 1
per_subject_metrics	C: Subject-static	0.498783	2.2508		0.481968							Script 11 v2 (2026-08-09, lightgbm==4.6.0); full-stream A-E, role-reset controls; 17 core test subjects	B 2
per_subject_metrics	C: Subject-static	0.771244	0.526328		0.990101							Script 11 v2 (2026-08-09, lightgbm==4.6.0); full-stream A-E, role-reset controls; 17 core test subjects	B 3
per_subject_metrics	C: Subject-static	0.583557	2.17933		0.451016							Script 11 v2 (2026-08-09, lightgbm==4.6.0); full-stream A-E, role-reset controls; 17 core test subjects	B 4
per_subject_metrics	C: Subject-static	0.676389	0.719812		0.885974							Script 11 v2 (2026-08-09, lightgbm==4.6.0); full-stream A-E, role-reset controls; 17 core test subjects	BLACK 2
per_subject_metrics	C: Subject-static	0.780983	0.611274		0.903545							Script 11 v2 (2026-08-09, lightgbm==4.6.0); full-stream A-E, role-reset controls; 17 core test subjects	BLACK 4
per_subject_metrics	C: Subject-static	0.797849	0.503193		0.999212							Script 11 v2 (2026-08-09, lightgbm==4.6.0); full-stream A-E, role-reset controls; 17 core test subjects	BLUE 2
per_subject_metrics	C: Subject-static	0.679523	0.764985		0.87464							Script 11 v2 (2026-08-09, lightgbm==4.6.0); full-stream A-E, role-reset controls; 17 core test subjects	BLUE 4
per_subject_metrics	C: Subject-static	0.442154	1.97106		0.481192							Script 11 v2 (2026-08-09, lightgbm==4.6.0); full-stream A-E, role-reset controls; 17 core test subjects	G 1
per_subject_metrics	C: Subject-static	0.447231	1.92193		0.478504							Script 11 v2 (2026-08-09, lightgbm==4.6.0); full-stream A-E, role-reset controls; 17 core test subjects	G 2
per_subject_metrics	C: Subject-static	0.394918	2.14121		0.470813							Script 11 v2 (2026-08-09, lightgbm==4.6.0); full-stream A-E, role-reset controls; 17 core test subjects	G 3
per_subject_metrics	C: Subject-static	0.53785	1.90579		0.459181							Script 11 v2 (2026-08-09, lightgbm==4.6.0); full-stream A-E, role-reset controls; 17 core test subjects	G 4
per_subject_metrics	C: Subject-static	0.801337	0.563954		0.919866							Script 11 v2 (2026-08-09, lightgbm==4.6.0); full-stream A-E, role-reset controls; 17 core test subjects	R 1
per_subject_metrics	C: Subject-static	0.719664	0.843917		0.836925							Script 11 v2 (2026-08-09, lightgbm==4.6.0); full-stream A-E, role-reset controls; 17 core test subjects	R 2
per_subject_metrics	C: Subject-static	0.57228	0.705696		0.888265							Script 11 v2 (2026-08-09, lightgbm==4.6.0); full-stream A-E, role-reset controls; 17 core test subjects	R 3
per_subject_metrics	C: Subject-static	0.84738	0.477468		0.951777							Script 11 v2 (2026-08-09, lightgbm==4.6.0); full-stream A-E, role-reset controls; 17 core test subjects	R 4
per_subject_metrics	C: Subject-static	0.853211	0.432907		0.961433							Script 11 v2 (2026-08-09, lightgbm==4.6.0); full-stream A-E, role-reset controls; 17 core test subjects	RED 2
per_subject_metrics	D: Individual-history	0.726624	0.615985		0.924068							Script 11 v2 (2026-08-09, lightgbm==4.6.0); full-stream A-E, role-reset controls; 17 core test subjects	B 1
per_subject_metrics	D: Individual-history	0.549604	1.57089		0.744094							Script 11 v2 (2026-08-09, lightgbm==4.6.0); full-stream A-E, role-reset controls; 17 core test subjects	B 2
per_subject_metrics	D: Individual-history	0.785137	0.474602		0.99022							Script 11 v2 (2026-08-09, lightgbm==4.6.0); full-stream A-E, role-reset controls; 17 core test subjects	B 3
per_subject_metrics	D: Individual-history	0.498658	1.48262		0.723672							Script 11 v2 (2026-08-09, lightgbm==4.6.0); full-stream A-E, role-reset controls; 17 core test subjects	B 4
per_subject_metrics	D: Individual-history	0.766654	0.549151		0.963477							Script 11 v2 (2026-08-09, lightgbm==4.6.0); full-stream A-E, role-reset controls; 17 core test subjects	BLACK 2
per_subject_metrics	D: Individual-history	0.772792	0.596568		0.936338							Script 11 v2 (2026-08-09, lightgbm==4.6.0); full-stream A-E, role-reset controls; 17 core test subjects	BLACK 4
per_subject_metrics	D: Individual-history	0.821075	0.435846		0.998749							Script 11 v2 (2026-08-09, lightgbm==4.6.0); full-stream A-E, role-reset controls; 17 core test subjects	BLUE 2
per_subject_metrics	D: Individual-history	0.717694	0.604588		0.957669							Script 11 v2 (2026-08-09, lightgbm==4.6.0); full-stream A-E, role-reset controls; 17 core test subjects	BLUE 4
per_subject_metrics	D: Individual-history	0.54621	1.32601		0.782752							Script 11 v2 (2026-08-09, lightgbm==4.6.0); full-stream A-E, role-reset controls; 17 core test subjects	G 1
per_subject_metrics	D: Individual-history	0.537459	1.43671		0.755626							Script 11 v2 (2026-08-09, lightgbm==4.6.0); full-stream A-E, role-reset controls; 17 core test subjects	G 2
per_subject_metrics	D: Individual-history	0.48212	1.51339		0.761495							Script 11 v2 (2026-08-09, lightgbm==4.6.0); full-stream A-E, role-reset controls; 17 core test subjects	G 3
per_subject_metrics	D: Individual-history	0.577608	1.40123		0.758486							Script 11 v2 (2026-08-09, lightgbm==4.6.0); full-stream A-E, role-reset controls; 17 core test subjects	G 4
per_subject_metrics	D: Individual-history	0.688032	0.616832		0.941661							Script 11 v2 (2026-08-09, lightgbm==4.6.0); full-stream A-E, role-reset controls; 17 core test subjects	R 1
per_subject_metrics	D: Individual-history	0.7514	0.652911		0.933958							Script 11 v2 (2026-08-09, lightgbm==4.6.0); full-stream A-E, role-reset controls; 17 core test subjects	R 2
per_subject_metrics	D: Individual-history	0.567064	0.724488		0.94792							Script 11 v2 (2026-08-09, lightgbm==4.6.0); full-stream A-E, role-reset controls; 17 core test subjects	R 3
per_subject_metrics	D: Individual-history	0.858413	0.456311		0.988768							Script 11 v2 (2026-08-09, lightgbm==4.6.0); full-stream A-E, role-reset controls; 17 core test subjects	R 4
per_subject_metrics	D: Individual-history	0.853211	0.444203		0.963358							Script 11 v2 (2026-08-09, lightgbm==4.6.0); full-stream A-E, role-reset controls; 17 core test subjects	RED 2
per_subject_metrics	E: M5+CP full	0.746685	0.589847		0.924887							Script 11 v2 (2026-08-09, lightgbm==4.6.0); full-stream A-E, role-reset controls; 17 core test subjects	B 1
per_subject_metrics	E: M5+CP full	0.570907	1.51065		0.759872							Script 11 v2 (2026-08-09, lightgbm==4.6.0); full-stream A-E, role-reset controls; 17 core test subjects	B 2
per_subject_metrics	E: M5+CP full	0.789338	0.476576		0.989215							Script 11 v2 (2026-08-09, lightgbm==4.6.0); full-stream A-E, role-reset controls; 17 core test subjects	B 3
per_subject_metrics	E: M5+CP full	0.501342	1.45335		0.75015							Script 11 v2 (2026-08-09, lightgbm==4.6.0); full-stream A-E, role-reset controls; 17 core test subjects	B 4
per_subject_metrics	E: M5+CP full	0.746945	0.570928		0.962199							Script 11 v2 (2026-08-09, lightgbm==4.6.0); full-stream A-E, role-reset controls; 17 core test subjects	BLACK 2
per_subject_metrics	E: M5+CP full	0.76104	0.609667		0.934493							Script 11 v2 (2026-08-09, lightgbm==4.6.0); full-stream A-E, role-reset controls; 17 core test subjects	BLACK 4
per_subject_metrics	E: M5+CP full	0.792688	0.47457		0.998786							Script 11 v2 (2026-08-09, lightgbm==4.6.0); full-stream A-E, role-reset controls; 17 core test subjects	BLUE 2
per_subject_metrics	E: M5+CP full	0.72008	0.600433		0.958187							Script 11 v2 (2026-08-09, lightgbm==4.6.0); full-stream A-E, role-reset controls; 17 core test subjects	BLUE 4
per_subject_metrics	E: M5+CP full	0.556848	1.32645		0.786466							Script 11 v2 (2026-08-09, lightgbm==4.6.0); full-stream A-E, role-reset controls; 17 core test subjects	G 1
per_subject_metrics	E: M5+CP full	0.547557	1.46331		0.756051							Script 11 v2 (2026-08-09, lightgbm==4.6.0); full-stream A-E, role-reset controls; 17 core test subjects	G 2
per_subject_metrics	E: M5+CP full	0.493726	1.54995		0.765698							Script 11 v2 (2026-08-09, lightgbm==4.6.0); full-stream A-E, role-reset controls; 17 core test subjects	G 3
per_subject_metrics	E: M5+CP full	0.5757	1.43702		0.761293							Script 11 v2 (2026-08-09, lightgbm==4.6.0); full-stream A-E, role-reset controls; 17 core test subjects	G 4
per_subject_metrics	E: M5+CP full	0.781896	0.557572		0.940082							Script 11 v2 (2026-08-09, lightgbm==4.6.0); full-stream A-E, role-reset controls; 17 core test subjects	R 1
per_subject_metrics	E: M5+CP full	0.747355	0.657172		0.934337							Script 11 v2 (2026-08-09, lightgbm==4.6.0); full-stream A-E, role-reset controls; 17 core test subjects	R 2
per_subject_metrics	E: M5+CP full	0.591157	0.70053		0.949974							Script 11 v2 (2026-08-09, lightgbm==4.6.0); full-stream A-E, role-reset controls; 17 core test subjects	R 3
per_subject_metrics	E: M5+CP full	0.831137	0.493851		0.98797							Script 11 v2 (2026-08-09, lightgbm==4.6.0); full-stream A-E, role-reset controls; 17 core test subjects	R 4
per_subject_metrics	E: M5+CP full	0.846539	0.433441		0.974532							Script 11 v2 (2026-08-09, lightgbm==4.6.0); full-stream A-E, role-reset controls; 17 core test subjects	RED 2
per_subject_metrics	D(reset): Chronological	0.738864	0.6075		0.918501							Script 11 v2 (2026-08-09, lightgbm==4.6.0); full-stream A-E, role-reset controls; 17 core test subjects	B 1
per_subject_metrics	D(reset): Chronological	0.506086	1.40035		0.75944							Script 11 v2 (2026-08-09, lightgbm==4.6.0); full-stream A-E, role-reset controls; 17 core test subjects	B 2
per_subject_metrics	D(reset): Chronological	0.783199	0.486371		0.990222							Script 11 v2 (2026-08-09, lightgbm==4.6.0); full-stream A-E, role-reset controls; 17 core test subjects	B 3
per_subject_metrics	D(reset): Chronological	0.605034	1.21793		0.753424							Script 11 v2 (2026-08-09, lightgbm==4.6.0); full-stream A-E, role-reset controls; 17 core test subjects	B 4
per_subject_metrics	D(reset): Chronological	0.753646	0.559583		0.958875							Script 11 v2 (2026-08-09, lightgbm==4.6.0); full-stream A-E, role-reset controls; 17 core test subjects	BLACK 2
per_subject_metrics	D(reset): Chronological	0.760328	0.599517		0.935233							Script 11 v2 (2026-08-09, lightgbm==4.6.0); full-stream A-E, role-reset controls; 17 core test subjects	BLACK 4
per_subject_metrics	D(reset): Chronological	0.811613	0.444339		0.998818							Script 11 v2 (2026-08-09, lightgbm==4.6.0); full-stream A-E, role-reset controls; 17 core test subjects	BLUE 2
per_subject_metrics	D(reset): Chronological	0.710537	0.608122		0.955775							Script 11 v2 (2026-08-09, lightgbm==4.6.0); full-stream A-E, role-reset controls; 17 core test subjects	BLUE 4
per_subject_metrics	D(reset): Chronological	0.57613	1.21951		0.771787							Script 11 v2 (2026-08-09, lightgbm==4.6.0); full-stream A-E, role-reset controls; 17 core test subjects	G 1
per_subject_metrics	D(reset): Chronological	0.538111	1.31452		0.746124							Script 11 v2 (2026-08-09, lightgbm==4.6.0); full-stream A-E, role-reset controls; 17 core test subjects	G 2
per_subject_metrics	D(reset): Chronological	0.500627	1.38189		0.758168							Script 11 v2 (2026-08-09, lightgbm==4.6.0); full-stream A-E, role-reset controls; 17 core test subjects	G 3
per_subject_metrics	D(reset): Chronological	0.554707	1.30313		0.758462							Script 11 v2 (2026-08-09, lightgbm==4.6.0); full-stream A-E, role-reset controls; 17 core test subjects	G 4
per_subject_metrics	D(reset): Chronological	0.668287	0.625695		0.940915							Script 11 v2 (2026-08-09, lightgbm==4.6.0); full-stream A-E, role-reset controls; 17 core test subjects	R 1
per_subject_metrics	D(reset): Chronological	0.755134	0.62424		0.93383							Script 11 v2 (2026-08-09, lightgbm==4.6.0); full-stream A-E, role-reset controls; 17 core test subjects	R 2
per_subject_metrics	D(reset): Chronological	0.517387	0.767181		0.929873							Script 11 v2 (2026-08-09, lightgbm==4.6.0); full-stream A-E, role-reset controls; 17 core test subjects	R 3
per_subject_metrics	D(reset): Chronological	0.852283	0.445287		0.991507							Script 11 v2 (2026-08-09, lightgbm==4.6.0); full-stream A-E, role-reset controls; 17 core test subjects	R 4
per_subject_metrics	D(reset): Chronological	0.840701	0.439921		0.96654							Script 11 v2 (2026-08-09, lightgbm==4.6.0); full-stream A-E, role-reset controls; 17 core test subjects	RED 2
per_subject_metrics	F: Time-scrambled	0.726284	0.635669		0.906063							Script 11 v2 (2026-08-09, lightgbm==4.6.0); full-stream A-E, role-reset controls; 17 core test subjects	B 1
per_subject_metrics	F: Time-scrambled	0.461351	2.03045		0.490807							Script 11 v2 (2026-08-09, lightgbm==4.6.0); full-stream A-E, role-reset controls; 17 core test subjects	B 2
per_subject_metrics	F: Time-scrambled	0.770921	0.50818		0.991347							Script 11 v2 (2026-08-09, lightgbm==4.6.0); full-stream A-E, role-reset controls; 17 core test subjects	B 3
per_subject_metrics	F: Time-scrambled	0.393289	1.94731		0.46411							Script 11 v2 (2026-08-09, lightgbm==4.6.0); full-stream A-E, role-reset controls; 17 core test subjects	B 4
per_subject_metrics	F: Time-scrambled	0.606622	0.742623		0.883387							Script 11 v2 (2026-08-09, lightgbm==4.6.0); full-stream A-E, role-reset controls; 17 core test subjects	BLACK 2
per_subject_metrics	F: Time-scrambled	0.772792	0.627616		0.911596							Script 11 v2 (2026-08-09, lightgbm==4.6.0); full-stream A-E, role-reset controls; 17 core test subjects	BLACK 4
per_subject_metrics	F: Time-scrambled	0.785806	0.507917		0.999039							Script 11 v2 (2026-08-09, lightgbm==4.6.0); full-stream A-E, role-reset controls; 17 core test subjects	BLUE 2
per_subject_metrics	F: Time-scrambled	0.663221	0.72053		0.884036							Script 11 v2 (2026-08-09, lightgbm==4.6.0); full-stream A-E, role-reset controls; 17 core test subjects	BLUE 4
per_subject_metrics	F: Time-scrambled	0.379322	1.97107		0.487955							Script 11 v2 (2026-08-09, lightgbm==4.6.0); full-stream A-E, role-reset controls; 17 core test subjects	G 1
per_subject_metrics	F: Time-scrambled	0.465798	1.87065		0.491063							Script 11 v2 (2026-08-09, lightgbm==4.6.0); full-stream A-E, role-reset controls; 17 core test subjects	G 2
per_subject_metrics	F: Time-scrambled	0.38739	2.08541		0.494929							Script 11 v2 (2026-08-09, lightgbm==4.6.0); full-stream A-E, role-reset controls; 17 core test subjects	G 3
per_subject_metrics	F: Time-scrambled	0.548346	1.79487		0.46244							Script 11 v2 (2026-08-09, lightgbm==4.6.0); full-stream A-E, role-reset controls; 17 core test subjects	G 4
per_subject_metrics	F: Time-scrambled	0.720231	0.600256		0.933187							Script 11 v2 (2026-08-09, lightgbm==4.6.0); full-stream A-E, role-reset controls; 17 core test subjects	R 1
per_subject_metrics	F: Time-scrambled	0.687617	0.803386		0.844577							Script 11 v2 (2026-08-09, lightgbm==4.6.0); full-stream A-E, role-reset controls; 17 core test subjects	R 2
per_subject_metrics	F: Time-scrambled	0.543716	0.730218		0.898803							Script 11 v2 (2026-08-09, lightgbm==4.6.0); full-stream A-E, role-reset controls; 17 core test subjects	R 3
per_subject_metrics	F: Time-scrambled	0.793442	0.552368		0.959569							Script 11 v2 (2026-08-09, lightgbm==4.6.0); full-stream A-E, role-reset controls; 17 core test subjects	R 4
per_subject_metrics	F: Time-scrambled	0.831109	0.460671		0.963551							Script 11 v2 (2026-08-09, lightgbm==4.6.0); full-stream A-E, role-reset controls; 17 core test subjects	RED 2
per_subject_metrics	G: Session-shuffled	0.723563	0.606926		0.928679							Script 11 v2 (2026-08-09, lightgbm==4.6.0); full-stream A-E, role-reset controls; 17 core test subjects	B 1
per_subject_metrics	G: Session-shuffled	0.474437	1.68752		0.73354							Script 11 v2 (2026-08-09, lightgbm==4.6.0); full-stream A-E, role-reset controls; 17 core test subjects	B 2
per_subject_metrics	G: Session-shuffled	0.789984	0.467329		0.992138							Script 11 v2 (2026-08-09, lightgbm==4.6.0); full-stream A-E, role-reset controls; 17 core test subjects	B 3
per_subject_metrics	G: Session-shuffled	0.519128	1.66448		0.730978							Script 11 v2 (2026-08-09, lightgbm==4.6.0); full-stream A-E, role-reset controls; 17 core test subjects	B 4
per_subject_metrics	G: Session-shuffled	0.750887	0.573323		0.958131							Script 11 v2 (2026-08-09, lightgbm==4.6.0); full-stream A-E, role-reset controls; 17 core test subjects	BLACK 2
per_subject_metrics	G: Session-shuffled	0.775641	0.597018		0.935129							Script 11 v2 (2026-08-09, lightgbm==4.6.0); full-stream A-E, role-reset controls; 17 core test subjects	BLACK 4
per_subject_metrics	G: Session-shuffled	0.822366	0.42348		0.998813							Script 11 v2 (2026-08-09, lightgbm==4.6.0); full-stream A-E, role-reset controls; 17 core test subjects	BLUE 2
per_subject_metrics	G: Session-shuffled	0.70497	0.62462		0.952264							Script 11 v2 (2026-08-09, lightgbm==4.6.0); full-stream A-E, role-reset controls; 17 core test subjects	BLUE 4
per_subject_metrics	G: Session-shuffled	0.531582	1.46149		0.75993							Script 11 v2 (2026-08-09, lightgbm==4.6.0); full-stream A-E, role-reset controls; 17 core test subjects	G 1
per_subject_metrics	G: Session-shuffled	0.536482	1.51713		0.720143							Script 11 v2 (2026-08-09, lightgbm==4.6.0); full-stream A-E, role-reset controls; 17 core test subjects	G 2
per_subject_metrics	G: Session-shuffled	0.449498	1.62342		0.732065							Script 11 v2 (2026-08-09, lightgbm==4.6.0); full-stream A-E, role-reset controls; 17 core test subjects	G 3
per_subject_metrics	G: Session-shuffled	0.54771	1.4594		0.717785							Script 11 v2 (2026-08-09, lightgbm==4.6.0); full-stream A-E, role-reset controls; 17 core test subjects	G 4
per_subject_metrics	G: Session-shuffled	0.61938	0.67119		0.941936							Script 11 v2 (2026-08-09, lightgbm==4.6.0); full-stream A-E, role-reset controls; 17 core test subjects	R 1
per_subject_metrics	G: Session-shuffled	0.7458	0.654456		0.927228							Script 11 v2 (2026-08-09, lightgbm==4.6.0); full-stream A-E, role-reset controls; 17 core test subjects	R 2
per_subject_metrics	G: Session-shuffled	0.551664	0.73483		0.947419							Script 11 v2 (2026-08-09, lightgbm==4.6.0); full-stream A-E, role-reset controls; 17 core test subjects	R 3
per_subject_metrics	G: Session-shuffled	0.857493	0.412835		0.98349							Script 11 v2 (2026-08-09, lightgbm==4.6.0); full-stream A-E, role-reset controls; 17 core test subjects	R 4
per_subject_metrics	G: Session-shuffled	0.84362	0.428532		0.972464							Script 11 v2 (2026-08-09, lightgbm==4.6.0); full-stream A-E, role-reset controls; 17 core test subjects	RED 2
per_subject_metrics	H: Cross-subject swap	0.645359	0.716097		0.918834							Script 11 v2 (2026-08-09, lightgbm==4.6.0); full-stream A-E, role-reset controls; 17 core test subjects	B 1
per_subject_metrics	H: Cross-subject swap	0.447657	2.16609		0.468556							Script 11 v2 (2026-08-09, lightgbm==4.6.0); full-stream A-E, role-reset controls; 17 core test subjects	B 2
per_subject_metrics	H: Cross-subject swap	0.672375	0.565004		0.991465							Script 11 v2 (2026-08-09, lightgbm==4.6.0); full-stream A-E, role-reset controls; 17 core test subjects	B 3
per_subject_metrics	H: Cross-subject swap	0.408389	2.10493		0.592014							Script 11 v2 (2026-08-09, lightgbm==4.6.0); full-stream A-E, role-reset controls; 17 core test subjects	B 4
per_subject_metrics	H: Cross-subject swap	0.657075	0.783353		0.89754							Script 11 v2 (2026-08-09, lightgbm==4.6.0); full-stream A-E, role-reset controls; 17 core test subjects	BLACK 2
per_subject_metrics	H: Cross-subject swap	0.77849	0.656005		0.913108							Script 11 v2 (2026-08-09, lightgbm==4.6.0); full-stream A-E, role-reset controls; 17 core test subjects	BLACK 4
per_subject_metrics	H: Cross-subject swap	0.765591	0.528641		0.999378							Script 11 v2 (2026-08-09, lightgbm==4.6.0); full-stream A-E, role-reset controls; 17 core test subjects	BLUE 2
per_subject_metrics	H: Cross-subject swap	0.635785	0.76985		0.881048							Script 11 v2 (2026-08-09, lightgbm==4.6.0); full-stream A-E, role-reset controls; 17 core test subjects	BLUE 4
per_subject_metrics	H: Cross-subject swap	0.403923	1.82065		0.51915							Script 11 v2 (2026-08-09, lightgbm==4.6.0); full-stream A-E, role-reset controls; 17 core test subjects	G 1
per_subject_metrics	H: Cross-subject swap	0.460586	1.84793		0.520698							Script 11 v2 (2026-08-09, lightgbm==4.6.0); full-stream A-E, role-reset controls; 17 core test subjects	G 2
per_subject_metrics	H: Cross-subject swap	0.446048	1.98106		0.494132							Script 11 v2 (2026-08-09, lightgbm==4.6.0); full-stream A-E, role-reset controls; 17 core test subjects	G 3
per_subject_metrics	H: Cross-subject swap	0.474237	1.66922		0.593864							Script 11 v2 (2026-08-09, lightgbm==4.6.0); full-stream A-E, role-reset controls; 17 core test subjects	G 4
per_subject_metrics	H: Cross-subject swap	0.698056	0.614143		0.937103							Script 11 v2 (2026-08-09, lightgbm==4.6.0); full-stream A-E, role-reset controls; 17 core test subjects	R 1
per_subject_metrics	H: Cross-subject swap	0.715308	0.820753		0.846861							Script 11 v2 (2026-08-09, lightgbm==4.6.0); full-stream A-E, role-reset controls; 17 core test subjects	R 2
per_subject_metrics	H: Cross-subject swap	0.537755	0.751561		0.901538							Script 11 v2 (2026-08-09, lightgbm==4.6.0); full-stream A-E, role-reset controls; 17 core test subjects	R 3
per_subject_metrics	H: Cross-subject swap	0.832669	0.518652		0.960478							Script 11 v2 (2026-08-09, lightgbm==4.6.0); full-stream A-E, role-reset controls; 17 core test subjects	R 4
per_subject_metrics	H: Cross-subject swap	0.809008	0.497284		0.955904							Script 11 v2 (2026-08-09, lightgbm==4.6.0); full-stream A-E, role-reset controls; 17 core test subjects	RED 2
statistical_tests												Script 11 v2 (2026-08-09, lightgbm==4.6.0); full-stream A-E, role-reset controls; 17 core test subjects		D vs A	action_acc	0.110795	0.061345	0.166052	1	0.000531243	15	1	Individual-history vs Triggering-only	Wilcoxon signed-rank (two-sided)	17	percentile bootstrap (B=10000, seed=42)
statistical_tests												Script 11 v2 (2026-08-09, lightgbm==4.6.0); full-stream A-E, role-reset controls; 17 core test subjects		D vs A	log_loss	-0.16686	-0.22706	-0.110507	3	7.62939e-05	2	15	Individual-history vs Triggering-only	Wilcoxon signed-rank (two-sided)	17	percentile bootstrap (B=10000, seed=42)
statistical_tests												Script 11 v2 (2026-08-09, lightgbm==4.6.0); full-stream A-E, role-reset controls; 17 core test subjects		D vs A	decline_auprc	0.128661	0.0739791	0.186074	0	1.52588e-05	17	0	Individual-history vs Triggering-only	Wilcoxon signed-rank (two-sided)	17	percentile bootstrap (B=10000, seed=42)
statistical_tests												Script 11 v2 (2026-08-09, lightgbm==4.6.0); full-stream A-E, role-reset controls; 17 core test subjects		D vs B	action_acc	0.142378	0.0959486	0.191281	0	1.52588e-05	17	0	Individual-history vs Group-history	Wilcoxon signed-rank (two-sided)	17	percentile bootstrap (B=10000, seed=42)
statistical_tests												Script 11 v2 (2026-08-09, lightgbm==4.6.0); full-stream A-E, role-reset controls; 17 core test subjects		D vs B	log_loss	-0.187444	-0.257297	-0.116941	7	0.000289917	2	15	Individual-history vs Group-history	Wilcoxon signed-rank (two-sided)	17	percentile bootstrap (B=10000, seed=42)
statistical_tests												Script 11 v2 (2026-08-09, lightgbm==4.6.0); full-stream A-E, role-reset controls; 17 core test subjects		D vs B	decline_auprc	0.136535	0.0810718	0.194583	0	1.52588e-05	17	0	Individual-history vs Group-history	Wilcoxon signed-rank (two-sided)	17	percentile bootstrap (B=10000, seed=42)
statistical_tests												Script 11 v2 (2026-08-09, lightgbm==4.6.0); full-stream A-E, role-reset controls; 17 core test subjects		D vs C	action_acc	0.0214528	-0.00687258	0.0474189	33	0.0703257	11	5	Individual-history vs Subject-static	Wilcoxon signed-rank (two-sided)	17	percentile bootstrap (B=10000, seed=42)
statistical_tests												Script 11 v2 (2026-08-09, lightgbm==4.6.0); full-stream A-E, role-reset controls; 17 core test subjects		D vs C	log_loss	-0.248553	-0.385687	-0.119869	14	0.00167847	4	13	Individual-history vs Subject-static	Wilcoxon signed-rank (two-sided)	17	percentile bootstrap (B=10000, seed=42)
statistical_tests												Script 11 v2 (2026-08-09, lightgbm==4.6.0); full-stream A-E, role-reset controls; 17 core test subjects		D vs C	decline_auprc	0.125807	0.0703687	0.184125	2	4.57764e-05	16	1	Individual-history vs Subject-static	Wilcoxon signed-rank (two-sided)	17	percentile bootstrap (B=10000, seed=42)
statistical_tests												Script 11 v2 (2026-08-09, lightgbm==4.6.0); full-stream A-E, role-reset controls; 17 core test subjects		E vs D	action_acc	0.00595207	-0.00524316	0.0197658	63	0.547668	10	7	M5+CP vs Individual-history (changepoint contribution)	Wilcoxon signed-rank (two-sided)	17	percentile bootstrap (B=10000, seed=42)
statistical_tests												Script 11 v2 (2026-08-09, lightgbm==4.6.0); full-stream A-E, role-reset controls; 17 core test subjects		E vs D	log_loss	0.000174996	-0.015095	0.0142719	69	0.746658	10	7	M5+CP vs Individual-history (changepoint contribution)	Wilcoxon signed-rank (two-sided)	17	percentile bootstrap (B=10000, seed=42)
statistical_tests												Script 11 v2 (2026-08-09, lightgbm==4.6.0); full-stream A-E, role-reset controls; 17 core test subjects		E vs D	decline_auprc	0.00364	0.000603723	0.00750942	39	0.0796814	12	5	M5+CP vs Individual-history (changepoint contribution)	Wilcoxon signed-rank (two-sided)	17	percentile bootstrap (B=10000, seed=42)
statistical_tests												Script 11 v2 (2026-08-09, lightgbm==4.6.0); full-stream A-E, role-reset controls; 17 core test subjects		D(reset) vs F	action_acc	0.0550246	0.0218592	0.0911623	21	0.00665283	14	3	Chronological vs Time-scrambled (role-reset, depth-matched)	Wilcoxon signed-rank (two-sided)	17	percentile bootstrap (B=10000, seed=42)
statistical_tests												Script 11 v2 (2026-08-09, lightgbm==4.6.0); full-stream A-E, role-reset controls; 17 core test subjects		D(reset) vs F	log_loss	-0.267301	-0.412295	-0.132433	9	0.00050354	2	15	Chronological vs Time-scrambled (role-reset, depth-matched)	Wilcoxon signed-rank (two-sided)	17	percentile bootstrap (B=10000, seed=42)
statistical_tests												Script 11 v2 (2026-08-09, lightgbm==4.6.0); full-stream A-E, role-reset controls; 17 core test subjects		D(reset) vs F	decline_auprc	0.117708	0.0621424	0.176313	3	7.62939e-05	15	2	Chronological vs Time-scrambled (role-reset, depth-matched)	Wilcoxon signed-rank (two-sided)	17	percentile bootstrap (B=10000, seed=42)
statistical_tests												Script 11 v2 (2026-08-09, lightgbm==4.6.0); full-stream A-E, role-reset controls; 17 core test subjects		D(reset) vs G	action_acc	0.0134393	0.000607937	0.0281638	46	0.159378	11	6	Chronological vs Session-shuffled (role-reset, depth-matched)	Wilcoxon signed-rank (two-sided)	17	percentile bootstrap (B=10000, seed=42)
statistical_tests												Script 11 v2 (2026-08-09, lightgbm==4.6.0); full-stream A-E, role-reset controls; 17 core test subjects		D(reset) vs G	log_loss	-0.0919344	-0.163378	-0.029981	38	0.0714111	7	10	Chronological vs Session-shuffled (role-reset, depth-matched)	Wilcoxon signed-rank (two-sided)	17	percentile bootstrap (B=10000, seed=42)
statistical_tests												Script 11 v2 (2026-08-09, lightgbm==4.6.0); full-stream A-E, role-reset controls; 17 core test subjects		D(reset) vs G	decline_auprc	0.00796245	0.000948894	0.0152591	38	0.0714111	12	5	Chronological vs Session-shuffled (role-reset, depth-matched)	Wilcoxon signed-rank (two-sided)	17	percentile bootstrap (B=10000, seed=42)
statistical_tests												Script 11 v2 (2026-08-09, lightgbm==4.6.0); full-stream A-E, role-reset controls; 17 core test subjects		D(reset) vs H	action_acc	0.0637861	0.0364831	0.092391	8	0.00038147	14	3	Chronological vs Cross-subject swap (role-reset, depth-matched)	Wilcoxon signed-rank (two-sided)	17	percentile bootstrap (B=10000, seed=42)
statistical_tests												Script 11 v2 (2026-08-09, lightgbm==4.6.0); full-stream A-E, role-reset controls; 17 core test subjects		D(reset) vs H	log_loss	-0.280361	-0.422107	-0.153516	3	7.62939e-05	2	15	Chronological vs Cross-subject swap (role-reset, depth-matched)	Wilcoxon signed-rank (two-sided)	17	percentile bootstrap (B=10000, seed=42)
statistical_tests												Script 11 v2 (2026-08-09, lightgbm==4.6.0); full-stream A-E, role-reset controls; 17 core test subjects		D(reset) vs H	decline_auprc	0.0985777	0.0516285	0.14869	6	0.000213623	14	3	Chronological vs Cross-subject swap (role-reset, depth-matched)	Wilcoxon signed-rank (two-sided)	17	percentile bootstrap (B=10000, seed=42)
statistical_tests												Script 11 v2 (2026-08-09, lightgbm==4.6.0); full-stream A-E, role-reset controls; 17 core test subjects		D vs D(reset)	action_acc	0.00159303	-0.0159151	0.0156578	53	0.284164	11	6	Full-stream vs role-reset D (history-depth sensitivity; expected null)	Wilcoxon signed-rank (two-sided)	17	percentile bootstrap (B=10000, seed=42)
statistical_tests												Script 11 v2 (2026-08-09, lightgbm==4.6.0); full-stream A-E, role-reset controls; 17 core test subjects		D vs D(reset)	log_loss	0.050427	0.0138503	0.0921459	41	0.0983734	10	7	Full-stream vs role-reset D (history-depth sensitivity; expected null)	Wilcoxon signed-rank (two-sided)	17	percentile bootstrap (B=10000, seed=42)
statistical_tests												Script 11 v2 (2026-08-09, lightgbm==4.6.0); full-stream A-E, role-reset controls; 17 core test subjects		D vs D(reset)	decline_auprc	0.000283542	-0.00484747	0.00463424	53	0.284164	11	6	Full-stream vs role-reset D (history-depth sensitivity; expected null)	Wilcoxon signed-rank (two-sided)	17	percentile bootstrap (B=10000, seed=42)
