## Supplementary Data ZIP for "History-structured forecasting of rewarded give-up behavior in a rodent metacognition task": Supplementary_Data_6_raw_only_transfer.xlsx

### Sheet: Data
section	subject_id	model	action_acc	log_loss	decline_auprc	comparison	metric	n_subjects	mean_diff	median_diff	ci_lower	ci_upper	wilcoxon_p	exact_sign_p	n_better	n_worse	provenance
per_subject_transfer	BLACK 1	A: Triggering	0.405844	1.05521	0.991775												Exploratory unseen-cohort transfer with prior target history; scripts/13 (2026-08-10); fit on 17-core only, evaluate 4,987 raw-only final-40% suffix; n=6 subjects; SI-only exploratory. Pure-transfer M5+CP pooled accuracy 0.585; individual-vs-triggering NOT significant (exact p=.94); no order effect detected; donor-history control mechanically perturbs lagged-action predictors (decline-AUPRC n.s.).
per_subject_transfer	BLACK 3	A: Triggering	0.484615	1.32125	0.428257												Exploratory unseen-cohort transfer with prior target history; scripts/13 (2026-08-10); fit on 17-core only, evaluate 4,987 raw-only final-40% suffix; n=6 subjects; SI-only exploratory. Pure-transfer M5+CP pooled accuracy 0.585; individual-vs-triggering NOT significant (exact p=.94); no order effect detected; donor-history control mechanically perturbs lagged-action predictors (decline-AUPRC n.s.).
per_subject_transfer	BLUE 1	A: Triggering	0.633166	1.02207	0.363496												Exploratory unseen-cohort transfer with prior target history; scripts/13 (2026-08-10); fit on 17-core only, evaluate 4,987 raw-only final-40% suffix; n=6 subjects; SI-only exploratory. Pure-transfer M5+CP pooled accuracy 0.585; individual-vs-triggering NOT significant (exact p=.94); no order effect detected; donor-history control mechanically perturbs lagged-action predictors (decline-AUPRC n.s.).
per_subject_transfer	BLUE 3	A: Triggering	0.47973	1.324	0.394825												Exploratory unseen-cohort transfer with prior target history; scripts/13 (2026-08-10); fit on 17-core only, evaluate 4,987 raw-only final-40% suffix; n=6 subjects; SI-only exploratory. Pure-transfer M5+CP pooled accuracy 0.585; individual-vs-triggering NOT significant (exact p=.94); no order effect detected; donor-history control mechanically perturbs lagged-action predictors (decline-AUPRC n.s.).
per_subject_transfer	RED 1	A: Triggering	0.562338	1.15934	0.344811												Exploratory unseen-cohort transfer with prior target history; scripts/13 (2026-08-10); fit on 17-core only, evaluate 4,987 raw-only final-40% suffix; n=6 subjects; SI-only exploratory. Pure-transfer M5+CP pooled accuracy 0.585; individual-vs-triggering NOT significant (exact p=.94); no order effect detected; donor-history control mechanically perturbs lagged-action predictors (decline-AUPRC n.s.).
per_subject_transfer	RED 3	A: Triggering	0.472347	1.16292	0.320889												Exploratory unseen-cohort transfer with prior target history; scripts/13 (2026-08-10); fit on 17-core only, evaluate 4,987 raw-only final-40% suffix; n=6 subjects; SI-only exploratory. Pure-transfer M5+CP pooled accuracy 0.585; individual-vs-triggering NOT significant (exact p=.94); no order effect detected; donor-history control mechanically perturbs lagged-action predictors (decline-AUPRC n.s.).
per_subject_transfer	BLACK 1	B: Group-history	0.405844	1.02858	0.991775												Exploratory unseen-cohort transfer with prior target history; scripts/13 (2026-08-10); fit on 17-core only, evaluate 4,987 raw-only final-40% suffix; n=6 subjects; SI-only exploratory. Pure-transfer M5+CP pooled accuracy 0.585; individual-vs-triggering NOT significant (exact p=.94); no order effect detected; donor-history control mechanically perturbs lagged-action predictors (decline-AUPRC n.s.).
per_subject_transfer	BLACK 3	B: Group-history	0.484615	1.30353	0.428257												Exploratory unseen-cohort transfer with prior target history; scripts/13 (2026-08-10); fit on 17-core only, evaluate 4,987 raw-only final-40% suffix; n=6 subjects; SI-only exploratory. Pure-transfer M5+CP pooled accuracy 0.585; individual-vs-triggering NOT significant (exact p=.94); no order effect detected; donor-history control mechanically perturbs lagged-action predictors (decline-AUPRC n.s.).
per_subject_transfer	BLUE 1	B: Group-history	0.633166	1.0302	0.363496												Exploratory unseen-cohort transfer with prior target history; scripts/13 (2026-08-10); fit on 17-core only, evaluate 4,987 raw-only final-40% suffix; n=6 subjects; SI-only exploratory. Pure-transfer M5+CP pooled accuracy 0.585; individual-vs-triggering NOT significant (exact p=.94); no order effect detected; donor-history control mechanically perturbs lagged-action predictors (decline-AUPRC n.s.).
per_subject_transfer	BLUE 3	B: Group-history	0.47973	1.30669	0.394825												Exploratory unseen-cohort transfer with prior target history; scripts/13 (2026-08-10); fit on 17-core only, evaluate 4,987 raw-only final-40% suffix; n=6 subjects; SI-only exploratory. Pure-transfer M5+CP pooled accuracy 0.585; individual-vs-triggering NOT significant (exact p=.94); no order effect detected; donor-history control mechanically perturbs lagged-action predictors (decline-AUPRC n.s.).
per_subject_transfer	RED 1	B: Group-history	0.562338	1.15512	0.344811												Exploratory unseen-cohort transfer with prior target history; scripts/13 (2026-08-10); fit on 17-core only, evaluate 4,987 raw-only final-40% suffix; n=6 subjects; SI-only exploratory. Pure-transfer M5+CP pooled accuracy 0.585; individual-vs-triggering NOT significant (exact p=.94); no order effect detected; donor-history control mechanically perturbs lagged-action predictors (decline-AUPRC n.s.).
per_subject_transfer	RED 3	B: Group-history	0.472347	1.1587	0.320889												Exploratory unseen-cohort transfer with prior target history; scripts/13 (2026-08-10); fit on 17-core only, evaluate 4,987 raw-only final-40% suffix; n=6 subjects; SI-only exploratory. Pure-transfer M5+CP pooled accuracy 0.585; individual-vs-triggering NOT significant (exact p=.94); no order effect detected; donor-history control mechanically perturbs lagged-action predictors (decline-AUPRC n.s.).
per_subject_transfer	BLACK 1	D: Individual-history	0.806006	0.498512	0.993801												Exploratory unseen-cohort transfer with prior target history; scripts/13 (2026-08-10); fit on 17-core only, evaluate 4,987 raw-only final-40% suffix; n=6 subjects; SI-only exploratory. Pure-transfer M5+CP pooled accuracy 0.585; individual-vs-triggering NOT significant (exact p=.94); no order effect detected; donor-history control mechanically perturbs lagged-action predictors (decline-AUPRC n.s.).
per_subject_transfer	BLACK 3	D: Individual-history	0.503846	1.71952	0.476869												Exploratory unseen-cohort transfer with prior target history; scripts/13 (2026-08-10); fit on 17-core only, evaluate 4,987 raw-only final-40% suffix; n=6 subjects; SI-only exploratory. Pure-transfer M5+CP pooled accuracy 0.585; individual-vs-triggering NOT significant (exact p=.94); no order effect detected; donor-history control mechanically perturbs lagged-action predictors (decline-AUPRC n.s.).
per_subject_transfer	BLUE 1	D: Individual-history	0.596734	1.39733	0.316471												Exploratory unseen-cohort transfer with prior target history; scripts/13 (2026-08-10); fit on 17-core only, evaluate 4,987 raw-only final-40% suffix; n=6 subjects; SI-only exploratory. Pure-transfer M5+CP pooled accuracy 0.585; individual-vs-triggering NOT significant (exact p=.94); no order effect detected; donor-history control mechanically perturbs lagged-action predictors (decline-AUPRC n.s.).
per_subject_transfer	BLUE 3	D: Individual-history	0.466216	1.76555	0.427957												Exploratory unseen-cohort transfer with prior target history; scripts/13 (2026-08-10); fit on 17-core only, evaluate 4,987 raw-only final-40% suffix; n=6 subjects; SI-only exploratory. Pure-transfer M5+CP pooled accuracy 0.585; individual-vs-triggering NOT significant (exact p=.94); no order effect detected; donor-history control mechanically perturbs lagged-action predictors (decline-AUPRC n.s.).
per_subject_transfer	RED 1	D: Individual-history	0.516883	1.53879	0.318638												Exploratory unseen-cohort transfer with prior target history; scripts/13 (2026-08-10); fit on 17-core only, evaluate 4,987 raw-only final-40% suffix; n=6 subjects; SI-only exploratory. Pure-transfer M5+CP pooled accuracy 0.585; individual-vs-triggering NOT significant (exact p=.94); no order effect detected; donor-history control mechanically perturbs lagged-action predictors (decline-AUPRC n.s.).
per_subject_transfer	RED 3	D: Individual-history	0.44843	1.88256	0.357417												Exploratory unseen-cohort transfer with prior target history; scripts/13 (2026-08-10); fit on 17-core only, evaluate 4,987 raw-only final-40% suffix; n=6 subjects; SI-only exploratory. Pure-transfer M5+CP pooled accuracy 0.585; individual-vs-triggering NOT significant (exact p=.94); no order effect detected; donor-history control mechanically perturbs lagged-action predictors (decline-AUPRC n.s.).
per_subject_transfer	BLACK 1	E: M5+CP	0.80763	0.479398	0.992781												Exploratory unseen-cohort transfer with prior target history; scripts/13 (2026-08-10); fit on 17-core only, evaluate 4,987 raw-only final-40% suffix; n=6 subjects; SI-only exploratory. Pure-transfer M5+CP pooled accuracy 0.585; individual-vs-triggering NOT significant (exact p=.94); no order effect detected; donor-history control mechanically perturbs lagged-action predictors (decline-AUPRC n.s.).
per_subject_transfer	BLACK 3	E: M5+CP	0.498718	1.65196	0.474153												Exploratory unseen-cohort transfer with prior target history; scripts/13 (2026-08-10); fit on 17-core only, evaluate 4,987 raw-only final-40% suffix; n=6 subjects; SI-only exploratory. Pure-transfer M5+CP pooled accuracy 0.585; individual-vs-triggering NOT significant (exact p=.94); no order effect detected; donor-history control mechanically perturbs lagged-action predictors (decline-AUPRC n.s.).
per_subject_transfer	BLUE 1	E: M5+CP	0.60804	1.36763	0.327891												Exploratory unseen-cohort transfer with prior target history; scripts/13 (2026-08-10); fit on 17-core only, evaluate 4,987 raw-only final-40% suffix; n=6 subjects; SI-only exploratory. Pure-transfer M5+CP pooled accuracy 0.585; individual-vs-triggering NOT significant (exact p=.94); no order effect detected; donor-history control mechanically perturbs lagged-action predictors (decline-AUPRC n.s.).
per_subject_transfer	BLUE 3	E: M5+CP	0.451351	1.68982	0.441737												Exploratory unseen-cohort transfer with prior target history; scripts/13 (2026-08-10); fit on 17-core only, evaluate 4,987 raw-only final-40% suffix; n=6 subjects; SI-only exploratory. Pure-transfer M5+CP pooled accuracy 0.585; individual-vs-triggering NOT significant (exact p=.94); no order effect detected; donor-history control mechanically perturbs lagged-action predictors (decline-AUPRC n.s.).
per_subject_transfer	RED 1	E: M5+CP	0.514286	1.49529	0.32034												Exploratory unseen-cohort transfer with prior target history; scripts/13 (2026-08-10); fit on 17-core only, evaluate 4,987 raw-only final-40% suffix; n=6 subjects; SI-only exploratory. Pure-transfer M5+CP pooled accuracy 0.585; individual-vs-triggering NOT significant (exact p=.94); no order effect detected; donor-history control mechanically perturbs lagged-action predictors (decline-AUPRC n.s.).
per_subject_transfer	RED 3	E: M5+CP	0.475336	1.83313	0.368493												Exploratory unseen-cohort transfer with prior target history; scripts/13 (2026-08-10); fit on 17-core only, evaluate 4,987 raw-only final-40% suffix; n=6 subjects; SI-only exploratory. Pure-transfer M5+CP pooled accuracy 0.585; individual-vs-triggering NOT significant (exact p=.94); no order effect detected; donor-history control mechanically perturbs lagged-action predictors (decline-AUPRC n.s.).
per_subject_transfer	BLACK 1	E(reset): real	0.796266	0.464589	0.992683												Exploratory unseen-cohort transfer with prior target history; scripts/13 (2026-08-10); fit on 17-core only, evaluate 4,987 raw-only final-40% suffix; n=6 subjects; SI-only exploratory. Pure-transfer M5+CP pooled accuracy 0.585; individual-vs-triggering NOT significant (exact p=.94); no order effect detected; donor-history control mechanically perturbs lagged-action predictors (decline-AUPRC n.s.).
per_subject_transfer	BLACK 3	E(reset): real	0.501282	1.80472	0.450524												Exploratory unseen-cohort transfer with prior target history; scripts/13 (2026-08-10); fit on 17-core only, evaluate 4,987 raw-only final-40% suffix; n=6 subjects; SI-only exploratory. Pure-transfer M5+CP pooled accuracy 0.585; individual-vs-triggering NOT significant (exact p=.94); no order effect detected; donor-history control mechanically perturbs lagged-action predictors (decline-AUPRC n.s.).
per_subject_transfer	BLUE 1	E(reset): real	0.596734	1.45472	0.308507												Exploratory unseen-cohort transfer with prior target history; scripts/13 (2026-08-10); fit on 17-core only, evaluate 4,987 raw-only final-40% suffix; n=6 subjects; SI-only exploratory. Pure-transfer M5+CP pooled accuracy 0.585; individual-vs-triggering NOT significant (exact p=.94); no order effect detected; donor-history control mechanically perturbs lagged-action predictors (decline-AUPRC n.s.).
per_subject_transfer	BLUE 3	E(reset): real	0.466216	1.77036	0.433797												Exploratory unseen-cohort transfer with prior target history; scripts/13 (2026-08-10); fit on 17-core only, evaluate 4,987 raw-only final-40% suffix; n=6 subjects; SI-only exploratory. Pure-transfer M5+CP pooled accuracy 0.585; individual-vs-triggering NOT significant (exact p=.94); no order effect detected; donor-history control mechanically perturbs lagged-action predictors (decline-AUPRC n.s.).
per_subject_transfer	RED 1	E(reset): real	0.52987	1.58216	0.366389												Exploratory unseen-cohort transfer with prior target history; scripts/13 (2026-08-10); fit on 17-core only, evaluate 4,987 raw-only final-40% suffix; n=6 subjects; SI-only exploratory. Pure-transfer M5+CP pooled accuracy 0.585; individual-vs-triggering NOT significant (exact p=.94); no order effect detected; donor-history control mechanically perturbs lagged-action predictors (decline-AUPRC n.s.).
per_subject_transfer	RED 3	E(reset): real	0.44843	1.92509	0.364417												Exploratory unseen-cohort transfer with prior target history; scripts/13 (2026-08-10); fit on 17-core only, evaluate 4,987 raw-only final-40% suffix; n=6 subjects; SI-only exploratory. Pure-transfer M5+CP pooled accuracy 0.585; individual-vs-triggering NOT significant (exact p=.94); no order effect detected; donor-history control mechanically perturbs lagged-action predictors (decline-AUPRC n.s.).
per_subject_transfer	BLACK 1	F: Time-scrambled	0.828734	0.457384	0.992175												Exploratory unseen-cohort transfer with prior target history; scripts/13 (2026-08-10); fit on 17-core only, evaluate 4,987 raw-only final-40% suffix; n=6 subjects; SI-only exploratory. Pure-transfer M5+CP pooled accuracy 0.585; individual-vs-triggering NOT significant (exact p=.94); no order effect detected; donor-history control mechanically perturbs lagged-action predictors (decline-AUPRC n.s.).
per_subject_transfer	BLACK 3	F: Time-scrambled	0.498718	1.77638	0.455584												Exploratory unseen-cohort transfer with prior target history; scripts/13 (2026-08-10); fit on 17-core only, evaluate 4,987 raw-only final-40% suffix; n=6 subjects; SI-only exploratory. Pure-transfer M5+CP pooled accuracy 0.585; individual-vs-triggering NOT significant (exact p=.94); no order effect detected; donor-history control mechanically perturbs lagged-action predictors (decline-AUPRC n.s.).
per_subject_transfer	BLUE 1	F: Time-scrambled	0.623116	1.39925	0.375607												Exploratory unseen-cohort transfer with prior target history; scripts/13 (2026-08-10); fit on 17-core only, evaluate 4,987 raw-only final-40% suffix; n=6 subjects; SI-only exploratory. Pure-transfer M5+CP pooled accuracy 0.585; individual-vs-triggering NOT significant (exact p=.94); no order effect detected; donor-history control mechanically perturbs lagged-action predictors (decline-AUPRC n.s.).
per_subject_transfer	BLUE 3	F: Time-scrambled	0.460811	1.82044	0.401691												Exploratory unseen-cohort transfer with prior target history; scripts/13 (2026-08-10); fit on 17-core only, evaluate 4,987 raw-only final-40% suffix; n=6 subjects; SI-only exploratory. Pure-transfer M5+CP pooled accuracy 0.585; individual-vs-triggering NOT significant (exact p=.94); no order effect detected; donor-history control mechanically perturbs lagged-action predictors (decline-AUPRC n.s.).
per_subject_transfer	RED 1	F: Time-scrambled	0.524675	1.6267	0.321563												Exploratory unseen-cohort transfer with prior target history; scripts/13 (2026-08-10); fit on 17-core only, evaluate 4,987 raw-only final-40% suffix; n=6 subjects; SI-only exploratory. Pure-transfer M5+CP pooled accuracy 0.585; individual-vs-triggering NOT significant (exact p=.94); no order effect detected; donor-history control mechanically perturbs lagged-action predictors (decline-AUPRC n.s.).
per_subject_transfer	RED 3	F: Time-scrambled	0.426009	1.9556	0.346943												Exploratory unseen-cohort transfer with prior target history; scripts/13 (2026-08-10); fit on 17-core only, evaluate 4,987 raw-only final-40% suffix; n=6 subjects; SI-only exploratory. Pure-transfer M5+CP pooled accuracy 0.585; individual-vs-triggering NOT significant (exact p=.94); no order effect detected; donor-history control mechanically perturbs lagged-action predictors (decline-AUPRC n.s.).
per_subject_transfer	BLACK 1	H: Cross-subject	0.335227	1.30726	0.995818												Exploratory unseen-cohort transfer with prior target history; scripts/13 (2026-08-10); fit on 17-core only, evaluate 4,987 raw-only final-40% suffix; n=6 subjects; SI-only exploratory. Pure-transfer M5+CP pooled accuracy 0.585; individual-vs-triggering NOT significant (exact p=.94); no order effect detected; donor-history control mechanically perturbs lagged-action predictors (decline-AUPRC n.s.).
per_subject_transfer	BLACK 3	H: Cross-subject	0.234615	5.08997	0.453283												Exploratory unseen-cohort transfer with prior target history; scripts/13 (2026-08-10); fit on 17-core only, evaluate 4,987 raw-only final-40% suffix; n=6 subjects; SI-only exploratory. Pure-transfer M5+CP pooled accuracy 0.585; individual-vs-triggering NOT significant (exact p=.94); no order effect detected; donor-history control mechanically perturbs lagged-action predictors (decline-AUPRC n.s.).
per_subject_transfer	BLUE 1	H: Cross-subject	0.110553	6.56758	0.3441												Exploratory unseen-cohort transfer with prior target history; scripts/13 (2026-08-10); fit on 17-core only, evaluate 4,987 raw-only final-40% suffix; n=6 subjects; SI-only exploratory. Pure-transfer M5+CP pooled accuracy 0.585; individual-vs-triggering NOT significant (exact p=.94); no order effect detected; donor-history control mechanically perturbs lagged-action predictors (decline-AUPRC n.s.).
per_subject_transfer	BLUE 3	H: Cross-subject	0.135135	5.43782	0.364659												Exploratory unseen-cohort transfer with prior target history; scripts/13 (2026-08-10); fit on 17-core only, evaluate 4,987 raw-only final-40% suffix; n=6 subjects; SI-only exploratory. Pure-transfer M5+CP pooled accuracy 0.585; individual-vs-triggering NOT significant (exact p=.94); no order effect detected; donor-history control mechanically perturbs lagged-action predictors (decline-AUPRC n.s.).
per_subject_transfer	RED 1	H: Cross-subject	0.148052	5.72518	0.349145												Exploratory unseen-cohort transfer with prior target history; scripts/13 (2026-08-10); fit on 17-core only, evaluate 4,987 raw-only final-40% suffix; n=6 subjects; SI-only exploratory. Pure-transfer M5+CP pooled accuracy 0.585; individual-vs-triggering NOT significant (exact p=.94); no order effect detected; donor-history control mechanically perturbs lagged-action predictors (decline-AUPRC n.s.).
per_subject_transfer	RED 3	H: Cross-subject	0.186846	4.58329	0.325912												Exploratory unseen-cohort transfer with prior target history; scripts/13 (2026-08-10); fit on 17-core only, evaluate 4,987 raw-only final-40% suffix; n=6 subjects; SI-only exploratory. Pure-transfer M5+CP pooled accuracy 0.585; individual-vs-triggering NOT significant (exact p=.94); no order effect detected; donor-history control mechanically perturbs lagged-action predictors (decline-AUPRC n.s.).
transfer_contrasts						D vs A	action_acc	6	0.0500128	-0.0187149	-0.0331699	0.193324	0.6875	0.9375	2	4	Exploratory unseen-cohort transfer with prior target history; scripts/13 (2026-08-10); fit on 17-core only, evaluate 4,987 raw-only final-40% suffix; n=6 subjects; SI-only exploratory. Pure-transfer M5+CP pooled accuracy 0.585; individual-vs-triggering NOT significant (exact p=.94); no order effect detected; donor-history control mechanically perturbs lagged-action predictors (decline-AUPRC n.s.).
transfer_contrasts						D vs A	log_loss	6	0.292914	0.388864	-0.0782741	0.552685	0.3125	0.1875	5	1	Exploratory unseen-cohort transfer with prior target history; scripts/13 (2026-08-10); fit on 17-core only, evaluate 4,987 raw-only final-40% suffix; n=6 subjects; SI-only exploratory. Pure-transfer M5+CP pooled accuracy 0.585; individual-vs-triggering NOT significant (exact p=.94); no order effect detected; donor-history control mechanically perturbs lagged-action predictors (decline-AUPRC n.s.).
transfer_contrasts						D vs A	decline_auprc	6	0.00785043	0.0175797	-0.0202483	0.0342407	0.5625	0.59375	4	2	Exploratory unseen-cohort transfer with prior target history; scripts/13 (2026-08-10); fit on 17-core only, evaluate 4,987 raw-only final-40% suffix; n=6 subjects; SI-only exploratory. Pure-transfer M5+CP pooled accuracy 0.585; individual-vs-triggering NOT significant (exact p=.94); no order effect detected; donor-history control mechanically perturbs lagged-action predictors (decline-AUPRC n.s.).
transfer_contrasts						E vs D	action_acc	6	0.00287421	-0.000487013	-0.00724849	0.0140497	1	0.71875	3	3	Exploratory unseen-cohort transfer with prior target history; scripts/13 (2026-08-10); fit on 17-core only, evaluate 4,987 raw-only final-40% suffix; n=6 subjects; SI-only exploratory. Pure-transfer M5+CP pooled accuracy 0.585; individual-vs-triggering NOT significant (exact p=.94); no order effect detected; donor-history control mechanically perturbs lagged-action predictors (decline-AUPRC n.s.).
transfer_contrasts						E vs D	log_loss	6	-0.0475081	-0.0464653	-0.0632547	-0.0317615	0.03125	0.03125	0	6	Exploratory unseen-cohort transfer with prior target history; scripts/13 (2026-08-10); fit on 17-core only, evaluate 4,987 raw-only final-40% suffix; n=6 subjects; SI-only exploratory. Pure-transfer M5+CP pooled accuracy 0.585; individual-vs-triggering NOT significant (exact p=.94); no order effect detected; donor-history control mechanically perturbs lagged-action predictors (decline-AUPRC n.s.).
transfer_contrasts						E vs D	decline_auprc	6	0.00570678	0.0063889	0.000601387	0.0105869	0.21875	0.1875	4	2	Exploratory unseen-cohort transfer with prior target history; scripts/13 (2026-08-10); fit on 17-core only, evaluate 4,987 raw-only final-40% suffix; n=6 subjects; SI-only exploratory. Pure-transfer M5+CP pooled accuracy 0.585; individual-vs-triggering NOT significant (exact p=.94); no order effect detected; donor-history control mechanically perturbs lagged-action predictors (decline-AUPRC n.s.).
transfer_contrasts						E(reset) vs F	action_acc	6	-0.00387727	0.00387945	-0.0193025	0.0105688	1	0.75	4	2	Exploratory unseen-cohort transfer with prior target history; scripts/13 (2026-08-10); fit on 17-core only, evaluate 4,987 raw-only final-40% suffix; n=6 subjects; SI-only exploratory. Pure-transfer M5+CP pooled accuracy 0.585; individual-vs-triggering NOT significant (exact p=.94); no order effect detected; donor-history control mechanically perturbs lagged-action predictors (decline-AUPRC n.s.).
transfer_contrasts						E(reset) vs F	log_loss	6	-0.00568271	-0.0116504	-0.0363437	0.0253147	0.84375	0.78125	3	3	Exploratory unseen-cohort transfer with prior target history; scripts/13 (2026-08-10); fit on 17-core only, evaluate 4,987 raw-only final-40% suffix; n=6 subjects; SI-only exploratory. Pure-transfer M5+CP pooled accuracy 0.585; individual-vs-triggering NOT significant (exact p=.94); no order effect detected; donor-history control mechanically perturbs lagged-action predictors (decline-AUPRC n.s.).
transfer_contrasts						E(reset) vs F	decline_auprc	6	0.00379216	0.0089906	-0.0268377	0.0298328	0.6875	0.84375	4	2	Exploratory unseen-cohort transfer with prior target history; scripts/13 (2026-08-10); fit on 17-core only, evaluate 4,987 raw-only final-40% suffix; n=6 subjects; SI-only exploratory. Pure-transfer M5+CP pooled accuracy 0.585; individual-vs-triggering NOT significant (exact p=.94); no order effect detected; donor-history control mechanically perturbs lagged-action predictors (decline-AUPRC n.s.).
transfer_contrasts						E(reset) vs H	action_acc	6	0.364728	0.35645	0.295747	0.434556	0.03125	0.03125	6	0	Exploratory unseen-cohort transfer with prior target history; scripts/13 (2026-08-10); fit on 17-core only, evaluate 4,987 raw-only final-40% suffix; n=6 subjects; SI-only exploratory. Pure-transfer M5+CP pooled accuracy 0.585; individual-vs-triggering NOT significant (exact p=.94); no order effect detected; donor-history control mechanically perturbs lagged-action predictors (decline-AUPRC n.s.).
transfer_contrasts						E(reset) vs H	log_loss	6	-3.28491	-3.47635	-4.24407	-2.16612	0.03125	0.03125	0	6	Exploratory unseen-cohort transfer with prior target history; scripts/13 (2026-08-10); fit on 17-core only, evaluate 4,987 raw-only final-40% suffix; n=6 subjects; SI-only exploratory. Pure-transfer M5+CP pooled accuracy 0.585; individual-vs-triggering NOT significant (exact p=.94); no order effect detected; donor-history control mechanically perturbs lagged-action predictors (decline-AUPRC n.s.).
transfer_contrasts						E(reset) vs H	decline_auprc	6	0.0139	0.00724225	-0.0108935	0.041629	0.5625	0.4375	3	3	Exploratory unseen-cohort transfer with prior target history; scripts/13 (2026-08-10); fit on 17-core only, evaluate 4,987 raw-only final-40% suffix; n=6 subjects; SI-only exploratory. Pure-transfer M5+CP pooled accuracy 0.585; individual-vs-triggering NOT significant (exact p=.94); no order effect detected; donor-history control mechanically perturbs lagged-action predictors (decline-AUPRC n.s.).
transfer_contrasts						E vs E(reset)	action_acc	6	0.00276044	0.00437122	-0.00881261	0.0146434	1	0.75	3	3	Exploratory unseen-cohort transfer with prior target history; scripts/13 (2026-08-10); fit on 17-core only, evaluate 4,987 raw-only final-40% suffix; n=6 subjects; SI-only exploratory. Pure-transfer M5+CP pooled accuracy 0.585; individual-vs-triggering NOT significant (exact p=.94); no order effect detected; donor-history control mechanically perturbs lagged-action predictors (decline-AUPRC n.s.).
transfer_contrasts						E vs E(reset)	log_loss	6	-0.0807387	-0.0869862	-0.118802	-0.0360707	0.0625	0.0625	1	5	Exploratory unseen-cohort transfer with prior target history; scripts/13 (2026-08-10); fit on 17-core only, evaluate 4,987 raw-only final-40% suffix; n=6 subjects; SI-only exploratory. Pure-transfer M5+CP pooled accuracy 0.585; individual-vs-triggering NOT significant (exact p=.94); no order effect detected; donor-history control mechanically perturbs lagged-action predictors (decline-AUPRC n.s.).
transfer_contrasts						E vs E(reset)	decline_auprc	6	0.00151311	0.00600798	-0.0190979	0.0163848	0.4375	0.84375	5	1	Exploratory unseen-cohort transfer with prior target history; scripts/13 (2026-08-10); fit on 17-core only, evaluate 4,987 raw-only final-40% suffix; n=6 subjects; SI-only exploratory. Pure-transfer M5+CP pooled accuracy 0.585; individual-vs-triggering NOT significant (exact p=.94); no order effect detected; donor-history control mechanically perturbs lagged-action predictors (decline-AUPRC n.s.).
