## Supplementary Data ZIP for "History-structured forecasting of rewarded give-up behavior in a rodent metacognition task": Supplementary_Data_8_all_23_subject_evaluation.xlsx

### Sheet: Data
subset	n_trials	n_subjects	action_accuracy	decline_auprc	decline_base_rate	auprc_lift_over_prevalence	acc_above_nominal_0.25	auprc_above_baseline	provenance	persistence_acc	prefix_mode_acc	oracle_mode_acc	model_beats_persistence	model_beats_prefix_mode	model_beats_oracle_mode
All 23 labeled subjects (pooled)	56077	23	0.5202	0.5137	0.2948	0.2189	TRUE	TRUE	All-23 leakage-safe rerun: rerun_23_prep + Scripts 03/04/05 (2026-08-09, lightgbm==4.6.0); CALIBRATED (temperature-scaled) probabilities; 23 subjects (17 core + 6 raw-only) | CORRECTED split (raw-only final-40% suffix); within-subject forecast	0.4099	0.3539	0.4172	21/23	23/23	18/23
17 core-validated subjects (within all-23 rerun)	51090	17	0.5166	0.5247	0.3031	0.2216	TRUE	TRUE	All-23 leakage-safe rerun: rerun_23_prep + Scripts 03/04/05 (2026-08-09, lightgbm==4.6.0); CALIBRATED (temperature-scaled) probabilities; 23 subjects (17 core + 6 raw-only) | CORRECTED split (raw-only final-40% suffix); within-subject forecast	0.4088	0.3716	0.4019	15/17	17/17	17/17
6 raw-only subjects	4987	6	0.5574	0.2704	0.2099	0.0605	TRUE	TRUE	All-23 leakage-safe rerun: rerun_23_prep + Scripts 03/04/05 (2026-08-09, lightgbm==4.6.0); CALIBRATED (temperature-scaled) probabilities; 23 subjects (17 core + 6 raw-only) | CORRECTED split (raw-only final-40% suffix); within-subject forecast	0.4207	0.172	0.5735	6/6	6/6	1/6
subject: B 1	2941	1	0.5478	0.4613	0.3557	0.1056	TRUE	TRUE	All-23 leakage-safe rerun: rerun_23_prep + Scripts 03/04/05 (2026-08-09, lightgbm==4.6.0); CALIBRATED (temperature-scaled) probabilities; 23 subjects (17 core + 6 raw-only) | CORRECTED split (raw-only final-40% suffix); within-subject forecast	0.4349	0.4903	0.4903	TRUE	TRUE	TRUE
subject: B 2	3286	1	0.4334	0.6675	0.3366	0.3309	TRUE	TRUE	All-23 leakage-safe rerun: rerun_23_prep + Scripts 03/04/05 (2026-08-09, lightgbm==4.6.0); CALIBRATED (temperature-scaled) probabilities; 23 subjects (17 core + 6 raw-only) | CORRECTED split (raw-only final-40% suffix); within-subject forecast	0.4647	0.3366	0.3366	FALSE	TRUE	TRUE
subject: B 3	3095	1	0.5344	0.2545	0.2533	0.0012	TRUE	TRUE	All-23 leakage-safe rerun: rerun_23_prep + Scripts 03/04/05 (2026-08-09, lightgbm==4.6.0); CALIBRATED (temperature-scaled) probabilities; 23 subjects (17 core + 6 raw-only) | CORRECTED split (raw-only final-40% suffix); within-subject forecast	0.3645	0.3945	0.3945	TRUE	TRUE	TRUE
subject: B 4	2980	1	0.5124	0.6059	0.2745	0.3314	TRUE	TRUE	All-23 leakage-safe rerun: rerun_23_prep + Scripts 03/04/05 (2026-08-09, lightgbm==4.6.0); CALIBRATED (temperature-scaled) probabilities; 23 subjects (17 core + 6 raw-only) | CORRECTED split (raw-only final-40% suffix); within-subject forecast	0.5406	0.4507	0.4507	FALSE	TRUE	TRUE
subject: BLACK 1	1232	1	0.6575	0.2704	0.2321	0.0383	TRUE	TRUE	All-23 leakage-safe rerun: rerun_23_prep + Scripts 03/04/05 (2026-08-09, lightgbm==4.6.0); CALIBRATED (temperature-scaled) probabilities; 23 subjects (17 core + 6 raw-only) | CORRECTED split (raw-only final-40% suffix); within-subject forecast	0.5057	0.1136	0.6542	TRUE	TRUE	TRUE
subject: BLACK 2	2537	1	0.5479	0.5476	0.4056	0.142	TRUE	TRUE	All-23 leakage-safe rerun: rerun_23_prep + Scripts 03/04/05 (2026-08-09, lightgbm==4.6.0); CALIBRATED (temperature-scaled) probabilities; 23 subjects (17 core + 6 raw-only) | CORRECTED split (raw-only final-40% suffix); within-subject forecast	0.3957	0.3516	0.4056	TRUE	TRUE	TRUE
subject: BLACK 3	780	1	0.4782	0.3234	0.2654	0.058	TRUE	TRUE	All-23 leakage-safe rerun: rerun_23_prep + Scripts 03/04/05 (2026-08-09, lightgbm==4.6.0); CALIBRATED (temperature-scaled) probabilities; 23 subjects (17 core + 6 raw-only) | CORRECTED split (raw-only final-40% suffix); within-subject forecast	0.3846	0.1705	0.5013	TRUE	TRUE	FALSE
subject: BLACK 4	2808	1	0.5053	0.3782	0.3451	0.0331	TRUE	TRUE	All-23 leakage-safe rerun: rerun_23_prep + Scripts 03/04/05 (2026-08-09, lightgbm==4.6.0); CALIBRATED (temperature-scaled) probabilities; 23 subjects (17 core + 6 raw-only) | CORRECTED split (raw-only final-40% suffix); within-subject forecast	0.3686	0.4038	0.4038	TRUE	TRUE	TRUE
subject: BLUE 1	796	1	0.6193	0.2365	0.1595	0.077	TRUE	TRUE	All-23 leakage-safe rerun: rerun_23_prep + Scripts 03/04/05 (2026-08-09, lightgbm==4.6.0); CALIBRATED (temperature-scaled) probabilities; 23 subjects (17 core + 6 raw-only) | CORRECTED split (raw-only final-40% suffix); within-subject forecast	0.4673	0.0905	0.6508	TRUE	TRUE	FALSE
subject: BLUE 2	2325	1	0.5841	0.2191	0.234	-0.0149	TRUE	FALSE	All-23 leakage-safe rerun: rerun_23_prep + Scripts 03/04/05 (2026-08-09, lightgbm==4.6.0); CALIBRATED (temperature-scaled) probabilities; 23 subjects (17 core + 6 raw-only) | CORRECTED split (raw-only final-40% suffix); within-subject forecast	0.3604	0.3497	0.4163	TRUE	TRUE	TRUE
subject: BLUE 3	740	1	0.473	0.3368	0.2432	0.0936	TRUE	TRUE	All-23 leakage-safe rerun: rerun_23_prep + Scripts 03/04/05 (2026-08-09, lightgbm==4.6.0); CALIBRATED (temperature-scaled) probabilities; 23 subjects (17 core + 6 raw-only) | CORRECTED split (raw-only final-40% suffix); within-subject forecast	0.3446	0.2297	0.4865	TRUE	TRUE	FALSE
subject: BLUE 4	2515	1	0.4783	0.4914	0.367	0.1244	TRUE	TRUE	All-23 leakage-safe rerun: rerun_23_prep + Scripts 03/04/05 (2026-08-09, lightgbm==4.6.0); CALIBRATED (temperature-scaled) probabilities; 23 subjects (17 core + 6 raw-only) | CORRECTED split (raw-only final-40% suffix); within-subject forecast	0.4417	0.4171	0.4171	TRUE	TRUE	TRUE
subject: G 1	3008	1	0.5106	0.6565	0.3145	0.342	TRUE	TRUE	All-23 leakage-safe rerun: rerun_23_prep + Scripts 03/04/05 (2026-08-09, lightgbm==4.6.0); CALIBRATED (temperature-scaled) probabilities; 23 subjects (17 core + 6 raw-only) | CORRECTED split (raw-only final-40% suffix); within-subject forecast	0.483	0.3145	0.3145	TRUE	TRUE	TRUE
subject: G 2	3070	1	0.485	0.6301	0.3026	0.3275	TRUE	TRUE	All-23 leakage-safe rerun: rerun_23_prep + Scripts 03/04/05 (2026-08-09, lightgbm==4.6.0); CALIBRATED (temperature-scaled) probabilities; 23 subjects (17 core + 6 raw-only) | CORRECTED split (raw-only final-40% suffix); within-subject forecast	0.4094	0.3026	0.3026	TRUE	TRUE	TRUE
subject: G 3	3188	1	0.442	0.6195	0.2867	0.3328	TRUE	TRUE	All-23 leakage-safe rerun: rerun_23_prep + Scripts 03/04/05 (2026-08-09, lightgbm==4.6.0); CALIBRATED (temperature-scaled) probabilities; 23 subjects (17 core + 6 raw-only) | CORRECTED split (raw-only final-40% suffix); within-subject forecast	0.3962	0.2867	0.3187	TRUE	TRUE	TRUE
subject: G 4	3144	1	0.4736	0.5664	0.2796	0.2868	TRUE	TRUE	All-23 leakage-safe rerun: rerun_23_prep + Scripts 03/04/05 (2026-08-09, lightgbm==4.6.0); CALIBRATED (temperature-scaled) probabilities; 23 subjects (17 core + 6 raw-only) | CORRECTED split (raw-only final-40% suffix); within-subject forecast	0.4246	0.2796	0.396	TRUE	TRUE	TRUE
subject: R 1	3292	1	0.5428	0.3106	0.3041	0.0065	TRUE	TRUE	All-23 leakage-safe rerun: rerun_23_prep + Scripts 03/04/05 (2026-08-09, lightgbm==4.6.0); CALIBRATED (temperature-scaled) probabilities; 23 subjects (17 core + 6 raw-only) | CORRECTED split (raw-only final-40% suffix); within-subject forecast	0.3341	0.4067	0.4067	TRUE	TRUE	TRUE
subject: R 2	3214	1	0.5202	0.4821	0.3681	0.114	TRUE	TRUE	All-23 leakage-safe rerun: rerun_23_prep + Scripts 03/04/05 (2026-08-09, lightgbm==4.6.0); CALIBRATED (temperature-scaled) probabilities; 23 subjects (17 core + 6 raw-only) | CORRECTED split (raw-only final-40% suffix); within-subject forecast	0.3783	0.3871	0.3871	TRUE	TRUE	TRUE
subject: R 3	4026	1	0.4958	0.4516	0.2506	0.201	TRUE	TRUE	All-23 leakage-safe rerun: rerun_23_prep + Scripts 03/04/05 (2026-08-09, lightgbm==4.6.0); CALIBRATED (temperature-scaled) probabilities; 23 subjects (17 core + 6 raw-only) | CORRECTED split (raw-only final-40% suffix); within-subject forecast	0.3982	0.2506	0.4463	TRUE	TRUE	TRUE
subject: R 4	3263	1	0.6163	0.2454	0.236	0.0094	TRUE	TRUE	All-23 leakage-safe rerun: rerun_23_prep + Scripts 03/04/05 (2026-08-09, lightgbm==4.6.0); CALIBRATED (temperature-scaled) probabilities; 23 subjects (17 core + 6 raw-only) | CORRECTED split (raw-only final-40% suffix); within-subject forecast	0.338	0.415	0.415	TRUE	TRUE	TRUE
subject: RED 1	770	1	0.5532	0.2403	0.174	0.0663	TRUE	TRUE	All-23 leakage-safe rerun: rerun_23_prep + Scripts 03/04/05 (2026-08-09, lightgbm==4.6.0); CALIBRATED (temperature-scaled) probabilities; 23 subjects (17 core + 6 raw-only) | CORRECTED split (raw-only final-40% suffix); within-subject forecast	0.3987	0.2117	0.5727	TRUE	TRUE	FALSE
subject: RED 2	2398	1	0.5917	0.2764	0.2656	0.0108	TRUE	TRUE	All-23 leakage-safe rerun: rerun_23_prep + Scripts 03/04/05 (2026-08-09, lightgbm==4.6.0); CALIBRATED (temperature-scaled) probabilities; 23 subjects (17 core + 6 raw-only) | CORRECTED split (raw-only final-40% suffix); within-subject forecast	0.427	0.5726	0.5726	TRUE	TRUE	TRUE
subject: RED 3	669	1	0.4903	0.2855	0.1689	0.1166	TRUE	TRUE	All-23 leakage-safe rerun: rerun_23_prep + Scripts 03/04/05 (2026-08-09, lightgbm==4.6.0); CALIBRATED (temperature-scaled) probabilities; 23 subjects (17 core + 6 raw-only) | CORRECTED split (raw-only final-40% suffix); within-subject forecast	0.3602	0.2691	0.5142	TRUE	TRUE	FALSE
